# Leveraging a large language model to predict protein phase transition: a physical, multiscale and interpretable approach

**DOI:** 10.1101/2023.11.21.568125

**Authors:** Mor Frank, Pengyu Ni, Matthew Jensen, Mark B Gerstein

**Author notes:** Dr. Mor Frank - end-to-end modeling framework from concept to actual methodology of both the machine learning and language models. Code writing covers all the pipeline from feature engineering, and modeling approaches to analyzing modeling results as well as writing the manuscript. Dr. Pengyu Ni - interpretation of the LLM, managing the genetic analysis and reviewing the manuscript. Dr. Matthew Jensen - preprocessed the AMP-AD dataset and obtained the gene expression matrix, Prof. Mark B Gerstein - contributed as an expert in the area of biophysics-related computational models through scientific and professional discussions as well as reviewing the manuscript. No competing interests.

## Abstract

Protein phase transitions (PPTs) from the soluble state to a dense liquid phase (forming droplets via liquid-liquid phase separation) or to solid aggregates (such as amyloids) play key roles in pathological processes associated with age-related diseases such as Alzheimer’s disease. Several computational frameworks are capable of separately predicting the formation of droplets or amyloid aggregates based on protein sequences, yet none have tackled the prediction of both within a unified framework. Recently, large language models (LLMs) have exhibited great success in protein structure prediction; however, they have not yet been used for PPTs. Here, we fine-tune a LLM for predicting PPTs and demonstrate its usage in evaluating how sequence variants affect PPTs, an operation useful for protein design. In addition, we show its superior performance compared to suitable classical benchmarks. Due to the ”black-box” nature of the LLM, we also employ a classical random forest model along with biophysical features to facilitate interpretation. Finally, focusing on Alzheimer’s disease-related proteins, we demonstrate that greater aggregation is associated with reduced gene expression in AD, suggesting a natural defense mechanism.
