## Supplemental Table 2 for "Leveraging a large language model to predict protein phase transition: a physical, multiscale and interpretable approach"

	uniprot ID	sequence
0	P01258	MGFQKFSPFLALSILVLLQAGSLHAAPFRSALESSPADPATLSEDEARLLLAALVQDYVQMKASELEQEQEREGSSLDSPRSKRCGNLSTCMLGTYTQDFNKFHTFPQTAIGVGAPGKKRDMSSDLERDHRPHVSMPQNAN
1	P09681	MVATKTFALLLLSLFLAVGLGEKKEGHFSALPSLPVGSHAKVSSPQPRGPRYAEGTFISDYSIAMDKIHQQDFVNWLLAQKGKKNDWKHNITQREARALELASQANRKEEEAVEPQSSPAKNPSDEDLLRDLLIQELLACLLDQTNLCRLRSR
2	Q9Y287	MVKVTFNSALAQKEAKKDEPKSGEEALIIPPDAVAVDCKDPDDVVPVGQRRAWCWCMCFGLAFMLAGVILGGAYLYKYFALQPDDVYYCGIKYIKDDVILNEPSADAPAALYQTIEENIKIFEEEEVEFISVPVPEFADSDPANIVHDFNKKLTAYLDLNLDKCYVIPLNTSIVMPPRNLLELLINIKAGTYLPQSYLIHEHMVITDRIENIDHLGFFIYRLCHDKETYKLQRRETIKGIQKREASNCFAIRHFENKFAVETLICS
3	P53617	MQQDDDFQNFVATLESFKDLKSGISGSRIKKLTTYALDHIDIESKIISLIIDYSRLCPDSHKLGSLYIIDSIGRAYLDETRSNSNSSSNKPGTCAHAINTLGEVIQELLSDAIAKSNQDHKEKIRMLLDIWDRSGLFQKSYLNAIRSKCFAMDISNNTANTASQQLSLDPKQRSKQILSNLKKSPPLNLNISLPTDLTSTDPAKQQAALFQVIAALQKHFKTLPSHTSVGTVAPPQAHTITEYGSRRERERERERYNSRRNRSRSPPAPFSQPSTGRKDRYPSVAQDQYSIGAPNTTFGTNNHHLYPDELNVSNNPHYRPKPVSYDSTLPPDHIKVYSRTLFIGGVPLNMKEWDLANVLKPFAEVQSVILNNSRKHAFVKVYSRHEAENVLQNFNKDGA…
4	J7GMN2	RIIKTLSILNFFIFVTFNIKNESKYSNTFINNAYNMSIRRSMTESKTPTPTGAGAGASGSAGSGDGASGSASGSASGSASGSAGASGSASGSAGASGSASGSAGAEGSPSTPATTTTTTTTNDAEASTSTSSENPNHNNAKTNPKGNGGVQKPNQANKETQNNSNVQQDSQTKSNVPPTQDADTKSPTAQPEQAENSAPTAEQTESPELQSAPEN
5	P09547	MDFFNLNNNNNNNNTTTTTTTTNNNNTNNNNTNNNNNPANNTNNNNSTGHSSNTNNNTNNNNTNTGASGVDDFQNFFDPKPFDQNLDSNNNNSNSNNNDNNNSNTVASSTNFTSPTAVVNNAAPANVTGGKAANFIQNQSPQFNSPYDSNNSNTNLNSLSPQAILAKNSIIDSSNLPLQAQQQLYGGNNNNNSTGIANDNVITPHFITNVQSISQNSSSSTPNTNSNSTPNANQQFLPFNNSASNNGNLTSNQLISNYAASNSMDRSSSASNEFVPNTSDNNNNSNNHNMRNNSNNKTSNNNNVTAVPAATPANTNNSTSNANTVFSERAAMFAALQQKQQQRFQALQQQQQQQQNQQQQNQQPQQQQQQQQNPKFLQSQRQQQQRSILQSLNPALQEK…
6	P06850	MRLPLLVSAGVLLVALLPCPPCRALLSRGPVPGARQAPQHPQPLDFFQPPPQSEQPQQPQARPVLLRMGEEYFLRLGNLNKSPAAPLSPASSLLAGGSGSRPSPEQATANFFRVLLQQLLLPRRSLDSPAALAERGARNALGGHQEAPERERRSEEPPISLDLTFHLLREVLEMARAEQLAQQAHSNRKLMEIIGK
7	P06702	MTCKMSQLERNIETIINTFHQYSVKLGHPDTLNQGEFKELVRKDLQNFLKKENKNEKVIEHIMEDLDTNADKQLSFEEFIMLMARLTWASHEKMHEGDEGPGHHHKPGLGEGTP
8	Q99109	MPSKIALSISVLTAALGMVSAAPHYEYKSYNAGHNVESVVENKLVDASDLTLGVDILKRTDYSACKKYVSSYNAGYNVYSINENKLIDLSDATVKLSLLTNNGRPVKTWNKAPRYCLEYIKSYNGGHNVIIDNENKLIDLSGLNLGIDILKRKAPEFSYYNPGHNVKSTTENKLVDASDLLANVNILSKRGDKYSYYNGGYNVESDTENKLIDLSGLLANIDILKKRTGSQYSYYNGGHNVESTNENKLVDASDLLANVDILKKRGDKYTYYNGGHNIESTNENKLIDLSDLTANVGVLDDVHVNIGLLDKRTDKYSYYDGGHNIELTNENKLIDLSDLLANVDVLKKRTDKFSYYNGGHNVESDTQNKLIDVSHLTAIVNALSKRTDKYSYYNGGHNV…
9	P01034	MAGPLRAPLLLLAILAVALAVSPAAGSSPGKPPRLVGGPMDASVEEEGVRRALDFAVGEYNKASNDMYHSRALQVVRARKQIVAGVNYFLDVELGRTTCTKTQPNLDNCPFHDQPHLKRKAFCSFQIYAVPWQGTMTLSKSTCQDA
10	P04279	MKPNIIFVLSLLLILEKQAAVMGQKGGSKGRLPSEFSQFPHGQKGQHYSGQKGKQQTESKGSFSIQYTYHVDANDHDQSRKSQQYDLNALHKTTKSQRHLGGSQQLLHNKQEGRDHDKSKGHFHRVVIHHKGGKAHRGTQNPSQDQGNSPSGKGISSQYSNTEERLWVHGLSKEQTSVSGAQKGRKQGGSQSSYVLQTEELVANKQQRETKNSHQNKGHYQNVVEVREEHSSKVQTSLCPAHQDKLQHGSKDIFSTQDELLVYNKNQHQTKNLNQDQQHGRKANKISYQSSSTEERRLHYGENGVQKDVSQSSIYSQTEEKAQGKSQKQITIPSQEQEHSQKANKISYQSSSTEERRLHYGENGVQKDVSQRSIYSQTEKLVAGKSQIQAPNPKQEPWH…
11	P02754	MKCLLLALALTCGAQALIVTQTMKGLDIQKVAGTWYSLAMAASDISLLDAQSAPLRVYVEELKPTPEGDLEILLQKWENGECAQKKIIAEKTKIPAVFKIDALNENKVLVLDTDYKKYLLFCMENSAEPEQSLACQCLVRTPEVDDEALEKFDKALKALPMHIRLSFNPTQLEEQCHI
12	P01145	NDDPPISIDLTFHLLRNMIEMARIENEREQAGLNRKYLDEV
13	Q1EN15	MAFLKKSLFLVLFLGLVSLSICDEEKRENEDEENQEDDEQSEMRRGLRSKIWLWVLLMIWQESNKFKKM
14	Q71U36	MRECISIHVGQAGVQIGNACWELYCLEHGIQPDGQMPSDKTIGGGDDSFNTFFSETGAGKHVPRAVFVDLEPTVIDEVRTGTYRQLFHPEQLITGKEDAANNYARGHYTIGKEIIDLVLDRIRKLADQCTGLQGFLVFHSFGGGTGSGFTSLLMERLSVDYGKKSKLEFSIYPAPQVSTAVVEPYNSILTTHTTLEHSDCAFMVDNEAIYDICRRNLDIERPTYTNLNRLIGQIVSSITASLRFDGALNVDLTEFQTNLVPYPRIHFPLATYAPVISAEKAYHEQLSVAEITNACFEPANQMVKCDPRHGKYMACCLLYRGDVVPKDVNAAIATIKTKRTIQFVDWCPTGFKVGINYQPPTVVPGGDLAKVQRAVCMLSNTTAIAEAWARLDHKFDLMY…
15	Q52546	MMVENKVTQSNKLIESSHTLTLNEKRLVLCAASLIDSRKPLPKDGYLTIRADTFAEVFGIDVKHAYAALDDAATKLFNRDIRRYVKGKVVERMRWVFHVKYREGQGCVELGFSPTIIPHLTMLHKEFTSYQLKQIGSLSSFYAVRLYELMSQFIKLKQRECTLAQLREMFDLGDKYQDVKDMRKRVLYPALEEVNKNTDLTVAVEPRRQGRRIIGFSFTIAKNDQLALSLE
16	P0DJI8	MKLLTGLVFCSLVLGVSSRSFFSFLGEAFDGARDMWRAYSDMREANYIGSDKYFHARGNYDAAKRGPGGVWAAEAISDARENIQRFFGHGAEDSLADQAANEWGRSGKDPNHFRPAGLPEKY
17	P0A734	MALLDFFLSRKKNTANIAKERLQIIVAERRRSDAEPHYLPQLRKDILEVICKYVQIDPEMVTVQLEQKDGDISILELNVTLPEAEELK
18	Q9Y572	MSCVKLWPSGAPAPLVSIEELENQELVGKGGFGTVFRAQHRKWGYDVAVKIVNSKAISREVKAMASLDNEFVLRLEGVIEKVNWDQDPKPALVTKFMENGSLSGLLQSQCPRPWPLLCRLLKEVVLGMFYLHDQNPVLLHRDLKPSNVLLDPELHVKLADFGLSTFQGGSQSGTGSGEPGGTLGYLAPELFVNVNRKASTASDVYSFGILMWAVLAGREVELPTEPSLVYEAVCNRQNRPSLAELPQAGPETPGLEGLKELMQLCWSSEPKDRPSFQECLPKTDEVFQMVENNMNAAVSTVKDFLSQLRSSNRRFSIPESGQGGTEMDGFRRTIENQHSRNDVMVSEWLNKLNLEEPPSSVPKKCPSLTKRSRAQEEQVPQAWTAGTSSDSMAQPPQTP…
19	Q08972	MPPKKFKDLNSFLDDQPKDPNLVASPFGGYFKNPAADAGSNNASKKSSYQQQRNWKQGGNYQQGGYQSYNSNYNNYNNYNNYNNYNNYNNYNKYNGQGYQKSTYKQSAVTPNQSGTPTPSASTTSLTSLNEKLSNLELTPISQFLSKIPECQSITDCKNQIKLIIEEFGKEGNSTGEKIEEWKIVDVLSKFIKPKNPSLVRESAMLIISNIAQFFSGKPPQEAYLLPFFNVALDCISDKENTVKRAAQHAIDSLLNCFPMEALTCFVLPTILDYLSSGAKWQAKMAALSVVDRIREDSANDLLELTFKDAVPVLTDVATDFKPELAKQGYKTLLDYVSILDNLDLSPRYKLIVDTLQDPSKVPESVKSLSSVTFVAEVTEPSLSLLVPILNRSLNLSSS…
20	P23727	MSAEGYQYRALYDYKKEREEDIDLHLGDILTVNKGSLVALGFSDGQEAKPEEIGWLNGYNETTGERGDFPGTYVEYIGRKKISPPTPKPRPPRPLPVAPGPSKTEADSEQQASTLPDLAEQFAPPDVAPPLLIKLVEAIEKKGLECSTLYRTQSSSNPAELRQLLDCDTASLDLEMFDVHVLADAFKRYLLDLPNPVIPVAVSSELISLAPEVQSSEEYIQLLKKLIRSPSIPHQYWLTLQYLLKHFFKLSQTSSKNLLNARVLSELFSPLLFRFPAASSENTEHLIKIIEILISTEWNERQPAPALPPKPPKPTTVANNGMNNNMSLQDAEWYWGDISREEVNEKLRDTADGTFLVRDASTKMHGDYTLTLRKGGNNKLIKIFHRDGKYGFSDPLTFN…
21	P02656	MQPRVLLVVALLALLASARASEAEDASLLSFMQGYMKHATKTAKDALSSVQESQVAQQARGWVTDGFSSLKDYWSTVKDKFSEFWDLDPEVRPTSAVAA
22	Q9VXN9	MSESGIKKLSQERTREWLASQEDEELESIAESSVVDSLDYDYTEEEEDADQNTSEEISTMTLGTQIATKKHSIISDTIRDLMNSINSIQTLGNVNISNSTNVHIGNVTNINGNIQIIADGLTQNRRDRRHVSPPRDNAPKTPTHFEDDYQDESEERVRSDVFIRRQKFKIPKELSAIIPRSSWLAQKPMDEPLPLQLPVKYVVILHTATESSEKRAINVRLIRDMQCFHIESRGWNDIAYNFLVGCDGNIYEGRGWKTVGAHTLGYNRISLGISFIGCFMKELPTADALNMCRNLLARGVEDGHISTDYRLICHCQCNSTESPGRRLYEEIQTWPHFYNIEEEEQ
23	P22146	MLFKSLSKLATAAAFFAGVATADDVPAIEVVGNKFFYSNNGSQFYIRGVAYQADTANETSGSTVNDPLANYESCSRDIPYLKKLNTNVIRVYAINTTLDHSECMKALNDADIYVIADLAAPATSINRDDPTWTVDLFNSYKTVVDTFANYTNVLGFFAGNEVTNNYTNTDASAFVKAAIRDVRQYISDKNYRKIPVGYSSNDDEDTRVKMTDYFACGDDDVKADFYGINMYEWCGKSDFKTSGYADRTAEFKNLSIPVFFSEYGCNEVTPRLFTEVEALYGSNMTDVWSGGIVYMYFEETNKYGLVSIDGNDVKTLDDFNNYSSEINKISPTSANTKSYSATTSDVACPATGKYWSAATELPPTPNGGLCSCMNAANSCVVSDDVDSDDYETLFNWICN…
24	Q08431	MPRPRLLAALCGALLCAPSLLVALDICSKNPCHNGGLCEEISQEVRGDVFPSYTCTCLKGYAGNHCETKCVEPLGLENGNIANSQIAASSVRVTFLGLQHWVPELARLNRAGMVNAWTPSSNDDNPWIQVNLLRRMWVTGVVTQGASRLASHEYLKAFKVAYSLNGHEFDFIHDVNKKHKEFVGNWNKNAVHVNLFETPVEAQYVRLYPTSCHTACTLRFELLGCELNGCANPLGLKNNSIPDKQITASSSYKTWGLHLFSWNPSYARLDKQGNFNAWVAGSYGNDQWLQVDLGSSKEVTGIITQGARNFGSVQFVASYKVAYSNDSANWTEYQDPRTGSSKIFPGNWDNHSHKKNLFETPILARYVRILPVAWHNRIALRLELLGC
25	A1E959	MKIIILLGFLGATLSAPLIPQRLMSASNSNELLLNLNNGQLLPLQLQGPLNSWIPPFSGILQQQQQAQIPGLSQFSLSALDQFAGLLPNQIPLTGEASFAQGAQAGQVDPLQLQTPPQTQPGPSHVMPYVFSFKMPQEQGQMFQYYPVYMVLPWEQPQQTVPRSPQQTRQQQYEEQIPFYAQFGYIPQLAEPAISGGQQQLAFDPQLGTAPEIAVMSTGEEIPYLQKEAINFRHDSAGVFMPSTSPKPSTTNVFTSAVDQTITPELPEEKDKTDSLREP
26	P40967	MDLVLKRCLLHLAVIGALLAVGATKVPRNQDWLGVSRQLRTKAWNRQLYPEWTEAQRLDCWRGGQVSLKVSNDGPTLIGANASFSIALNFPGSQKVLPDGQVIWVNNTIINGSQVWGGQPVYPQETDDACIFPDGGPCPSGSWSQKRSFVYVWKTWGQYWQVLGGPVSGLSIGTGRAMLGTHTMEVTVYHRRGSRSYVPLAHSSSAFTITDQVPFSVSVSQLRALDGGNKHFLRNQPLTFALQLHDPSGYLAEADLSYTWDFGDSSGTLISRALVVTHTYLEPGPVTAQVVLQAAIPLTSCGSSPVPGTTDGHRPTAEAPNTTAGQVPTTEVVGTTPGQAPTAEPSGTTSVQVPTTEVISTAPVQMPTAESTGMTPEKVPVSEVMGTTLAEMSTPEATG…
27	P25822	MKFLGGNDDRNGRGGVGVGTDAIVGSRGGVSQDAADAAGAAAAAAVGYVFQQRPSPGGVGVGVGGVGGGVPGVGAVGSTLHEAAAAEYAAHFAQKQQQTRWACGDDGHGIDNPDKWKYNPPMNPANAAPGGPPGNGSNGGPGAIGTIGMGSGLGGGGGGGAGGGNNGGSGTNGGLHHQSMAAAAANMAAMQQAAALAKHNHMISQAAAAVAAQQQHQHPHQQHPQQQQQQQQAQNQGHPHHLMGGGNGLGNGNGLGIQHPGQQQQQQQQQQQQQHPGQYNANLLNHAAALGHMSSYAQSGGSMYDHHGGAMHPGMNGGMPKQQPLGPPGAGGPQDYVYMGGQTTVPMGAAMMPPQNQYMNSSAVAAANRNAAITTSTAKKLWEKSDGKGVSSSTPGGPL…
28	P02652	MKLLAATVLLLTICSLEGALVRRQAKEPCVESLVSQYFQTVTDYGKDLMEKVKSPELQAEAKSYFEKSKEQLTPLIKKAGTELVNFLSYFVELGTQPATQ
29	Q01524	MRTLTILTAVLLVALQAKAEPLQAEDDPLQAKAYEADAQEQRGANDQDFAVSFAEDASSSLRALGSTRAFTCHCRRSCYSTEYSYGTCTVMGINHRFCCL
30	P54785	MNADHHLQQQQQQRQQHQQQQHQQQQHQHQHQQQQHTILQNVSNTNNIGSDSLASQPFNTTTVSSNKDDVMVNSGARELPMPLHQQQYIYPYYQYTSNNSNNNNVTAGNNMSASPIVHNNSNNSNNSNISASDYTVANNSTSNNNNNNNNNNNNNNNIHPNQFTAAANMNSNAAAAAYYSFPTANMPIPQQDQQYMFNPASYISHYYSAVNSNNNGNNAANNGSNNSSHSAPAPAPGPPHHHHHHSNTHNNLNNGGAVNTNNAPQHHPTIITDQFQFQLQQNPSPNLNLNINPAQPLHLPPGWKINTMPQPRPTTAPNHPPAPVPSSNPVASNLVPAPSSDHKYIHQCQFCEKSFKRKSWLKRHLLSHSQQRHFLCPWCLSRQKRKDNLLQHMKLKHTN…
31	P52750	MRFIVSLLAFTAAATATALPASAAKNAKLATSAAFAKQAEGTTCNVGSIACCNSPAETNNDSLLSGLLGAGLLNGLSGNTGSACAKASLIDQLGLLALVDHTEEGPVCKNIVACCPEGTTNCVAVDNAGAGTKAE
32	P12036	MMSFGGADALLGAPFAPLHGGGSLHYALARKGGAGGTRSAAGSSSGFHSWTRTSVSSVSASPSRFRGAGAASSTDSLDTLSNGPEGCMVAVATSRSEKEQLQALNDRFAGYIDKVRQLEAHNRSLEGEAAALRQQQAGRSAMGELYEREVREMRGAVLRLGAARGQLRLEQEHLLEDIAHVRQRLDDEARQREEAEAAARALARFAQEAEAARVDLQKKAQALQEECGYLRRHHQEEVGELLGQIQGSGAAQAQMQAETRDALKCDVTSALREIRAQLEGHAVQSTLQSEEWFRVRLDRLSEAAKVNTDAMRSAQEEITEYRRQLQARTTELEALKSTKDSLERQRSELEDRHQADIASYQEAIQQLDAELRNTKWEMAAQLREYQDLLNVKMALDIEI…
33	P38741	MKTEISTADSLRDPPSNGLKADSELVIREDIDQFLPSEVSSLGSDHQNDGEDSDTDSDNFLQDPEDDVDEESTGRGTVTTTSTSTESRGRPSSCIFVASLAAALSDDELCLSVTENFKKYGDLARVKVLRDNANRPYAFVQYNNDHDAKHALIRAQGTLLNGRRLRCEPAKVNRTLYLKNQQSIDFNEISQICEKFGGLEQIVPDRTDNQYTRRYTYPISSANSWFVQFVYRDDAIRAYANLRTDPNWIIEWAQNINVPKNYNLLHKSKFKSSKYHQNNGIINNDGSNNNDNNNSNNNNREDSRRNGDVIEEECGHVHGSDSEEKLTSDGIYDDEDKDSEITIDKRSIFVGQLDKETTREELNRRFSTHGKIQDINLIFKPTNIFAFIKYETEEAAAAA…
34	P60174	MAPSRKFFVGGNWKMNGRKQSLGELIGTLNAAKVPADTEVVCAPPTAYIDFARQKLDPKIAVAAQNCYKVTNGAFTGEISPGMIKDCGATWVVLGHSERRHVFGESDELIGQKVAHALAEGLGVIACIGEKLDEREAGITEKVVFEQTKVIADNVKDWSKVVLAYEPVWAIGTGKTATPQQAQEVHEKLRGWLKSNVSDAVAQSTRIIYGGSVTGATCKELASQPDVDGFLVGGASLKPEFVDIINAKQ
35	P68082	MGLSDGEWQQVLNVWGKVEADIAGHGQEVLIRLFTGHPETLEKFDKFKHLKTEAEMKASEDLKKHGTVVLTALGGILKKKGHHEAELKPLAQSHATKHKIPIKYLEFISDAIIHVLHSKHPGDFGADAQGAMTKALELFRNDIAAKYKELGFQG
36	Q15582	MALFVRLLALALALALGPAATLAGPAKSPYQLVLQHSRLRGRQHGPNVCAVQKVIGTNRKYFTNCKQWYQRKICGKSTVISYECCPGYEKVPGEKGCPAALPLSNLYETLGVVGSTTTQLYTDRTEKLRPEMEGPGSFTIFAPSNEAWASLPAEVLDSLVSNVNIELLNALRYHMVGRRVLTDELKHGMTLTSMYQNSNIQIHHYPNGIVTVNCARLLKADHHATNGVVHLIDKVISTITNNIQQIIEIEDTFETLRAAVAASGLNTMLEGNGQYTLLAPTNEAFEKIPSETLNRILGDPEALRDLLNNHILKSAMCAEAIVAGLSVETLEGTTLEVGCSGDMLTINGKAIISNKDILATNGVIHYIDELLIPDSAKTLFELAAESDVSTAIDLFRQAG…
37	O14960	MFSTKALLLAGLISTALAGPWANICAGKSSNEIRTCDRHGCGQYSAQRSQRPHQGVDILCSAGSTVYAPFTGMIVGQEKPYQNKNAINNGVRISGRGFCVKMFYIKPIKYKGPIKKGEKLGTLLPLQKVYPGIQSHVHIENCDSSDPTAYL
38	P23202	MMNNNGNQVSNLSNALRQVNIGNRNSNTTTDQSNINFEFSTGVNNNNNNNSSSNNNNVQNNNSGRNGSQNNDNENNIKNTLEQHRQQQQAFSDMSHVEYSRITKFFQEQPLEGYTLFSHRSAPNGFKVAIVLSELGFHYNTIFLDFNLGEHRAPEFVSVNPNARVPALIDHGMDNLSIWESGAILLHLVNKYYKETGNPLLWSDDLADQSQINAWLFFQTSGHAPMIGQALHFRYFHSQKIASAVERYTDEVRRVYGVVEMALAERREALVMELDTENAAAYSAGTTPMSQSRFFDYPVWLVGDKLTIADLAFVPWNNVVDRIGINIKIEFPEVYKWTKHMMRRPAVIKALRGE
39	P15309	MRAAPLLLARAASLSLGFLFLLFFWLDRSVLAKELKFVTLVFRHGDRSPIDTFPTDPIKESSWPQGFGQLTQLGMEQHYELGEYIRKRYRKFLNESYKHEQVYIRSTDVDRTLMSAMTNLAALFPPEGVSIWNPILLWQPIPVHTVPLSEDQLLYLPFRNCPRFQELESETLKSEEFQKRLHPYKDFIATLGKLSGLHGQDLFGIWSKVYDPLYCESVHNFTLPSWATEDTMTKLRELSELSLLSLYGIHKQKEKSRLQGGVLVNEILNHMKRATQIPSYKKLIMYSAHDTTVSGLQMALDVYNGLLPPYASCHLTELYFEKGEYFVEMYYRNETQHEPYPLMLPGCSPSCPLERFAELVGPVIPQDWSTECMTTNSHQGTEDSTD
40	P20366	MKILVALAVFFLVSTQLFAEEIGANDDLNYWSDWYDSDQIKEELPEPFEHLLQRIARRPKPQQFFGLMGKRDADSSIEKQVALLKALYGHGQISHKRHKTDSFVGLMGKRALNSVAYERSAMQNYERRR
41	Q9VSR3	MDSLKLPKANSATSSASGSNSNLSGSTSASASAATSPTSSGTAVGGILSGAPKSPPGLGSSTPISVRFNANEESLDDILQSFHHSKHSPSGGASGGGDASPTSNLLGMKNNGLGLVVGNCDSLSSSPSQPQMHAGSASLFGNDEVSLRNNFMQAGGFFNRKSCGGLPNLNLNKPPQLHQQQHQQQHQQHQQHQQQQQLHQHQQQLSPNLSALHHHHQQQQQLRESGGSHSPSSPGGGGGGSPYNGSQAGCSSGGISPIPPQMGVSPKYRRSISFPIKGNSPTAIYGNMHMDGMGSGHMNIPTLSIGNGGGGGSTGMVSAGATGGGDAPYLGNSYGNMMTSNGQMHHGGGLDNSLCDYMRNMSLGGNGGGDGSNSMSLMQDRMRVMGGPKHLSEADAMAI…
42	Q9AD92	MLKKVVAAAAATGGLVLAGAGMAVADSGAQGAAVHSPGVLSGNVVQVPVHVPVNVCGNTISVIGLLNPAFGNVCINK
43	P08195	MELQPPEASIAVVSIPRQLPGSHSEAGVQGLSAGDDSELGSHCVAQTGLELLASGDPLPSASQNAEMIETGSDCVTQAGLQLLASSDPPALASKNAEVTGTMSQDTEVDMKEVELNELEPEKQPMNAASGAAMSLAGAEKNGLVKIKVAEDEAEAAAAAKFTGLSKEELLKVAGSPGWVRTRWALLLLFWLGWLGMLAGAVVIIVRAPRCRELPAQKWWHTGALYRIGDLQAFQGHGAGNLAGLKGRLDYLSSLKVKGLVLGPIHKNQKDDVAQTDLLQIDPNFGSKEDFDSLLQSAKKKSIRVILDLTPNYRGENSWFSTQVDTVATKVKDALEFWLQAGVDGFQVRDIENLKDASSFLAEWQNITKGFSEDRLLIAGTNSSDLQQILSLLESNKDLL…
44	P05109	MLTELEKALNSIIDVYHKYSLIKGNFHAVYRDDLKKLLETECPQYIRKKGADVWFKELDINTDGAVNFQEFLILVIKMGVAAHKKSHEESHKE
45	P38616	MKFQVVLSALLACSSAVVASPIENLFKYRAVKASHSKNINSTLPAWNGSNSSNVTYANGTNSTTNTTTAESSQLQIIVTGGQVPITNSSLTHTNYTRLFNSSSALNITELYNVARVVNETIQDKSSAGAVVVANAKSLEAVSFFFSIIFDTEKPIVVTEDSAYAIPVANNKNATKRGVLSVTSDKLVYSGVFTPPTACSYGAGLPVAIVDDQDEVKWFFDASKPTLISSDSIIRKEYSNFTTPYGLLENGVPIVPIVYDGGYSSSLIDSLSSAVQGLVVVSSGSTNSTSSTIESTEIPVVYAQANTPLNFIDNKDVPKNAVGAGYLSPIKAQILLSIAAVNGVTSKSALESIFP
46	P63159	MGKGDPKKPRGKMSSYAFFVQTCREEHKKKHPDASVNFSEFSKKCSERWKTMSAKEKGKFEDMAKADKARYEREMKTYIPPKGETKKKFKDPNAPKRPPSAFFLFCSEYRPKIKGEHPGLSIGDVAKKLGEMWNNTAADDKQPYEKKAAKLKEKYEKDIAAYRAKGKPDAAKKGVVKAEKSKKKKEEEDDEEDEEDEEEEEEEEDEDEEEDDDDE
47	Q8NB16	MENLKHIITLGQVIHKRCEEMKYCKKQCRRLGHRVLGLIKPLEMLQDQGKRSVPSEKLTTAMNRFKAALEEANGEIEKFSNRSNICRFLTASQDKILFKDVNRKLSDVWKELSLLLQVEQRMPVSPISQGASWAQEDQQDADEDRRAFQMLRRDNEKIEASLRRLEINMKEIKETLRQYLPPKCMQEIPQEQIKEIKKEQLSGSPWILLRENEVSTLYKGEYHRAPVAIKVFKKLQAGSIAIVRQTFNKEIKTMKKFESPNILRIFGICIDETVTPPQFSIVMEYCELGTLRELLDREKDLTLGKRMVLVLGAARGLYRLHHSEAPELHGKIRSSNFLVTQGYQVKLAGFELRKTQTSMSLGTTREKTDRVKSTAYLSPQELEDVFYQYDVKSEIYSFG…
48	P02766	MASHRLLLLCLAGLVFVSEAGPTGTGESKCPLMVKVLDAVRGSPAINVAVHVFRKAADDTWEPFASGKTSESGELHGLTTEEEFVEGIYKVEIDTKSYWKALGISPFHEHAEVVFTANDSGPRRYTIAALLSPYSYSTTAVVTNPKE
49	P02655	MGTRLLPALFLVLLVLGFEVQGTQQPQQDEMPSPTFLTQVKESLSSYWESAKTAAQNLYEKTYLPAVDEKLRDLYSKSTAAMSTYTGIFTDQVLSVLKGEE
50	P02647	MKAAVLTLAVLFLTGSQARHFWQQDEPPQSPWDRVKDLATVYVDVLKDSGRDYVSQFEGSALGKQLNLKLLDNWDSVTSTFSKLREQLGPVTQEFWDNLEKETEGLRQEMSKDLEEVKAKVQPYLDDFQKKWQEEMELYRQKVEPLRAELQEGARQKLHELQEKLSPLGEEMRDRARAHVDALRTHLAPYSDELRQRLAARLEALKENGGARLAEYHAKATEHLSTLSEKAKPALEDLRQGLLPVLESFKVSFLSALEEYTKKLNTQ
51	P02671	MFSMRIVCLVLSVVGTAWTADSGEGDFLAEGGGVRGPRVVERHQSACKDSDWPFCSDEDWNYKCPSGCRMKGLIDEVNQDFTNRINKLKNSLFEYQKNNKDSHSLTTNIMEILRGDFSSANNRDNTYNRVSEDLRSRIEVLKRKVIEKVQHIQLLQKNVRAQLVDMKRLEVDIDIKIRSCRGSCSRALAREVDLKDYEDQQKQLEQVIAKDLLPSRDRQHLPLIKMKPVPDLVPGNFKSQLQKVPPEWKALTDMPQMRMELERPGGNEITRGGSTSYGTGSETESPRNPSSAGSWNSGSSGPGSTGNRNPGSSGTGGTATWKPGSSGPGSTGSWNSGSSGTGSTGNQNPGSPRPGSTGTWNPGSSERGSAGHWTSESSVSGSTGQWHSESGSFRPDSPG…
52	P06727	MFLKAVVLTLALVAVAGARAEVSADQVATVMWDYFSQLSNNAKEAVEHLQKSELTQQLNALFQDKLGEVNTYAGDLQKKLVPFATELHERLAKDSEKLKEEIGKELEELRARLLPHANEVSQKIGDNLRELQQRLEPYADQLRTQVSTQAEQLRRQLTPYAQRMERVLRENADSLQASLRPHADELKAKIDQNVEELKGRLTPYADEFKVKIDQTVEELRRSLAPYAQDTQEKLNHQLEGLTFQMKKNAEELKARISASAEELRQRLAPLAEDVRGNLRGNTEGLQKSLAELGGHLDQQVEEFRRRVEPYGENFNKALVQQMEQLRQKLGPHAGDVEGHLSFLEKDLRDKVNSFFSTFKEKESQDKTLSLPELEQQQEQQQEQQQEQVQMLAPLES
53	A0MVU0	MNSLNTQLGANSSFFQVDPGQNTQSSPNQGNQGISEKQLDQLLTQLIMALLQQSNNAEQGQGQGQGGDSGGQGGNPRQAGQSNGSPSQYTQALMNIVGDILQAQNGGGFGGGFGGGFGGILVTSLASDTGSMQ
54	P37840	MDVFMKGLSKAKEGVVAAAEKTKQGVAEAAGKTKEGVLYVGSKTKEGVVHGVATVAEKTKEQVTNVGGAVVTGVTAVAQKTVEGAGSIAAATGFVKKDQLGKNEEGAPQEGILEDMPVDPDNEAYEMPSEEGYQDYEPEA
55	P00549	MSRLERLTSLNVVAGSDLRRTSIIGTIGPKTNNPETLVALRKAGLNIVRMNFSHGSYEYHKSVIDNARKSEELYPGRPLAIALDTKGPEIRTGTTTNDVDYPIPPNHEMIFTTDDKYAKACDDKIMYVDYKNITKVISAGRIIYVDDGVLSFQVLEVVDDKTLKVKALNAGKICSHKGVNLPGTDVDLPALSEKDKEDLRFGVKNGVHMVFASFIRTANDVLTIREVLGEQGKDVKIIVKIENQQGVNNFDEILKVTDGVMVARGDLGIEIPAPEVLAVQKKLIAKSNLAGKPVICATQMLESMTYNPRPTRAEVSDVGNAILDGADCVMLSGETAKGNYPINAVTTMAETAVIAEQAIAYLPNYDDMRNCTPKPTSTTETVAASAVAAVFEQKAKAII…
56	P02663	MKFFIFTCLLAVALAKNTMEHVSSSEESIISQETYKQEKNMAINPSKENLCSTFCKEVVRNANEEEYSIGSSSEESAEVATEEVKITVDDKHYQKALNEINQFYQKFPQYLQYLYQGPIVLNPWDQVKRNAVPITPTLNREQLSTSEENSKKTVDMESTEVFTKKTKLTEEEKNRLNFLKKISQRYQKFALPQYLKTVYQHQKAMKPWIQPKTKVIPYVRYL
57	Q934F8	MIKKVVAYAAIAASVMGASAAAAPQAMAIGDDSGPVSANGNGASQYFGNSMTTGNMSPQMALIQGSFNKPCIAVSDIPVSVIGLVPIQDLNVLGDDMNQQCAENSTQAKRDGALAHLLEDVSILSSNGEGGKG
58	P0ADA7	MFVTSKKMTAAVLAITLAMSLSACSNWSKRDRNTAIGAGAGALGGAVLTDGSTLGTLGGAAVGGVIGHQVGK
59	P01160	MSSFSTTTVSFLLLLAFQLLGQTRANPMYNAVSNADLMDFKNLLDHLEEKMPLEDEVVPPQVLSEPNEEAGAALSPLPEVPPWTGEVSPAQRDGGALGRGPWDSSDRSALLKSKLRALLTAPRSLRRSSCFGGRMDRIGAQSGLGCNSFRY
60	Q969E3	MLMPVHFLLLLLLLLGGPRTGLPHKFYKAKPIFSCLNTALSEAEKGQWEDASLLSKRSFHYLRSRDASSGEEEEGKEKKTFPISGARGGARGTRYRYVSQAQPRGKPRQDTAKSPHRTKFTLSLDVPTNIMNLLFNIAKAKNLRAQAAANAHLMAQIGRKK
61	P14922	MNPGGEQTIMEQPAQQQQQQQQQQQQQQQQAAVPQQPLDPLTQSTAETWLSIASLAETLGDGDRAAMAYDATLQFNPSSAKALTSLAHLYRSRDMFQRAAELYERALLVNPELSDVWATLGHCYLMLDDLQRAYNAYQQALYHLSNPNVPKLWHGIGILYDRYGSLDYAEEAFAKVLELDPHFEKANEIYFRLGIIYKHQGKWSQALECFRYILPQPPAPLQEWDIWFQLGSVLESMGEWQGAKEAYEHVLAQNQHHAKVLQQLGCLYGMSNVQFYDPQKALDYLLKSLEADPSDATTWYHLGRVHMIRTDYTAAYDAFQQAVNRDSRNPIFWCSIGVLYYQISQYRDALDAYTRAIRLNPYISEVWYDLGTLYETCNNQLSDALDAYKQAARLDVNNV…
62	Q9PWC8	MATSWSLLQFLGLCAWFGAFSSASPHWKHGRHPHRPHHPHGLTVQQSDYLIKEIVQPQVSQPLPVRVEEVVVKAGPVDKCSVADLGQIQCGPPGISGPDCEAINCCFNGQQCYYGNAVTVQCIRDGQFVVVVARDVTVPRLSLDTVSLLGGNDPPCSPVASNPYFAVYQFPVSACGTNVIEQRGHVVYENRMVSSYEVAMGPLGSITRDSQFEVLFQCRYSNTAVEALVVEVNAIRAPPPVAALGPLRVELRLANGQCVTKGCAEGDEVYTSYYNEADYPVTKVLREPVYVDVHILERTDPNIVLMLGNCWATSTPNPLSVPRWDLLVNGCPNQDDRYLTTLVPVTASSGVHFPNHHKRFIVKMFTFVDPQSLSPVQQMVFIHCNTAVCYPSAAGSCEQ…
63	P11686	MDVGSKEVLMESPPDYSAAPRGRFGIPCCPVHLKRLLIVVVVVVLIVVVIVGALLMGLHMSQKHTEMVLEMSIGAPEAQQRLALSEHLVTTATFSIGSTGLVVYDYQQLLIAYKPAPGTCCYIMKIAPESIPSLEALNRKVHNFQMECSLQAKPAVPTSKLGQAEGRDAGSAPSGGDPAFLGMAVNTLCGEVPLYYI
64	P18494	MQDDPENSKLYDLLNSHLDVHGRSNEEPRQTGDSRSQSSGNTGENEEDIAFASGLNGGTFDSMLEALPDDLYFTDFVSPFTAAATTSVTTKTVKDTTPATNHMDDDIAMFDSLATTQPIDIAASNQQNGEIAQLWDFNVDQFNMTPSNSSGSATISAPNSFTSDIPQYNHGSLGNSVSKSSLFPYNSSTSNSNINQPSINNNSNTNAQSHHSFNIYKLQNNNSSSSAMNITNNNNSNNSNIQHPFLKKSDSIGLSSSNTTNSVRKNSLIKPMSSTSLANFKRAASVSSSISNMEPSGQNKKPLIQCFNCKTFKTPLWRRSPEGNTLCNACGLFQKLHGTMRPLSLKSDVIKKRISKKRAKQTDPNIAQNTPSAPATASTSVTTTNAKPIRSRKKSLQQN…
65	P01236	MNIKGSPWKGSLLLLLVSNLLLCQSVAPLPICPGGAARCQVTLRDLFDRAVVLSHYIHNLSSEMFSEFDKRYTHGRGFITKAINSCHTSSLATPEDKEQAQQMNQKDFLSLIVSILRSWNEPLYHLVTEVRGMQEAPEAILSKAVEIEEQTKRLLEGMELIVSQVHPETKENEIYPVWSGLPSLQMADEESRLSAYYNLLHCLRRDSHKIDNYLKLLKCRIIHNNNC
66	P63277	MGTWILFACLLGAAFAMPLPPHPGSPGYINLSYEKSHSQAINTDRTALVLTPLKWYQSMIRQPYPSYGYEPMGGWLHHQIIPVLSQQHPPSHTLQPHHHLPVVPAQQPVAPQQPMMPVPGHHSMTPTQHHQPNIPPSAQQPFQQPFQPQAIPPQSHQPMQPQSPLHPMQPLAPQPPLPPLFSMQPLSPILPELPLEAWPATDKTKREEVD
67	P55090	MRQRGRATLLVALLLLVQLRPESSQWSPAAAAANVVQDPNLRWNPGVRNQGGGVRALLLLLAERFPRRAGSEPAGERQRRDDPPLSIDLTFHLLRTLLELARTQSQRERAEQNRIIFDSVGK
68	P61626	MKALIVLGLVLLSVTVQGKVFERCELARTLKRLGMDGYRGISLANWMCLAKWESGYNTRATNYNAGDRSTDYGIFQINSRYWCNDGKTPGAVNACHLSCSALLQDNIADAVACAKRVVRDPQGIRAWVAWRNRCQNRDVRQYVQGCGV
69	Q03689	MSEPFGIVAGALNVAGLFNNCVDCFEYVQLGRPFGRDYERCQLRLDIAKARLSRWGEAVKINDDPRFHSDAPTDKSVQLAKSIVEEILLLFESAQKTSKRYELVADQQDLVVFEDKDMKPIGRALHRRLNDLVSRRQKQTSLAKKTAWALYDGKSLEKIVDQVARFVDELEKAFPIEAVCHKLAEIEIEEVEDEASLTILKDAAGGIDAAMSDAAAQKIDAIVGRNSAKDIRTEERARVQLGNVVTAAALHGGIRISDQTTNSVETVVGKGESRVLIGNEYGGKGFWDN
70	P47929	MSNVPHKSSLPEGIRPGTVLRIRGLVPPNASRFHVNLLCGEEQGSDAALHFNPRLDTSEVVFNSKEQGSWGREERGPGVPFQRGQPFEVLIIASDDGFKAVVGDAQYHHFRHRLPLARVRLVEVGGDVQLDSVRIF
71	Q9Z4N4	MREISQKDLNLAFGAGETDPNTQLLNDLGNNMAWGAALGAPGGLGSAALGAAGGALQTVGQGLIDHGPVNVPIPVLIGPSWNGSGSGYNSATSSSGSGS
72	Q04571	MQFTSVFTILAIAMTAAAAPAEVVPRATTIGPNTCSIDDYKPYCCQSMSGPAGSPGLLNLIPVDLSASLGCVVGVIGSQCGASVKCCKDDVTNTGNSFLIINAANCVA
73	F4HF22	MSKEKFERTKPHVNVGTIGHVDHGKTTLTAAITTVLAKHYGGAARAFDQIDNAPEEKARGITINTSHVEYDTPTRHYAHVDCPGHADYVKNMITGAAQMDGAILVVAATDGPMPQTREHILLGRQVGVPYIIVFLNKCDMVDDEELLELVEMEVRELLSQYDFPGDDTPIVRGSALKALEGDPQWEEKILELANYLDTYIPEPERAVDQPFLLPIEDVFSISGRGTVVTGRVERGVIRTGEEVEIVGIKETTKTTVTGVEMFRKLLDEGRAGENIGALLRGTKREEIERGQVLAKPGSITPHTDFESEVYVLSKEEGGRHTPFFKGYRPQFYFRTTDVTGTIELPEGVEMVMPGDNVKMTVSLIHPIAMDQGLRFAIREGGRTVGAGVVAKIIK
74	P04004	MAPLRPLLILALLAWVALADQESCKGRCTEGFNVDKKCQCDELCSYYQSCCTDYTAECKPQVTRGDVFTMPEDEYTVYDDGEEKNNATVHEQVGGPSLTSDLQAQSKGNPEQTPVLKPEEEAPAPEVGASKPEGIDSRPETLHPGRPQPPAEEELCSGKPFDAFTDLKNGSLFAFRGQYCYELDEKAVRPGYPKLIRDVWGIEGPIDAAFTRINCQGKTYLFKGSQYWRFEDGVLDPDYPRNISDGFDGIPDNVDAALALPAHSYSGRERVYFFKGKQYWEYQFQHQPSQEECEGSSLSAVFEHFAMMQRDSWEDIFELLFWGRTSAGTRQPQFISRDWHGVPGQVDAAMAGRIYISGMAPRPSLAKKQRFRHRNRKGYRSQRGHSRGRNQNSRRPSRA…
75	P28307	MKLLKVAAIAAIVFSGSALAGVVPQYGGGGNHGGGGNNSGPNSELNIYQYGGGNSALALQTDARNSDLTITQHGGGNGADVGQGSDDSSIDLTQRGFGNSATLDQWNGKNSEMTVKQFGGGNGAAVDQTASNSSVNVTQVGFGNNATAHQY
76	C7E3F2	MNKNKTLLALCLGSALALSGQAFAATGSGYTATKYPIVLAHGMLGFDSLLGIDYWYGIPSALRRDGAQVYVTEVSQLNTSELRGEELLAQVEEIVAISGKPKVNLIGHSQGGPDIRYVAGVRPDLIASVTSVGAPHKGSDVADLISKVPEGSAGEAVIAGLVNAMGAFINFVSGSSSSAPQNSLGSLESLNSEGAARFNAKFPQGIPTTACGEGAYKVNGVRYYSWSGTSPLTNPLDVSDAMMVAGSLAFSGPNDGLVGRCSSHLGMVIRDNYRMNHLDEVNQFMGLTSLFETDPVSVYRQHANRLKNAGL
77	P0ABK7	MKNKLLFMMLTILGAPGIAAAAGYDLANSEYNFAVNELSKSSFNQAAIIGQAGTNNSAQLRQGGSKLLAVVAQEGSSNRAKIDQTGDYNLAYIDQAGSANDASISQGAYGNTAMIIQKGSGNKANITQYGTQKTAIVVQRQSQMAIRVTQR
78	P06396	MAPHRPAPALLCALSLALCALSLPVRAATASRGASQAGAPQGRVPEARPNSMVVEHPEFLKAGKEPGLQIWRVEKFDLVPVPTNLYGDFFTGDAYVILKTVQLRNGNLQYDLHYWLGNECSQDESGAAAIFTVQLDDYLNGRAVQHREVQGFESATFLGYFKSGLKYKKGGVASGFKHVVPNEVVVQRLFQVKGRRVVRATEVPVSWESFNNGDCFILDLGNNIHQWCGSNSNRYERLKATQVSKGIRDNERSGRARVHVSEEGTEPEAMLQVLGPKPALPAGTEDTAKEDAANRKLAKLYKVSNGAGTMSVSLVADENPFAQGALKSEDCFILDHGKDGKIFVWKGKQANTEERKAALKTASDFITKMDYPKQTQVSVLPEGGETPLFKQFFKNWRDP…
79	P10997	MGILKLQVFLIVLSVALNHLKATPIESHQVEKRKCNTATCATQRLANFLVHSSNNFGAILSSTNVGSNTYGKRNAVEVLKREPLNYLPL
80	P22303	MRPPQCLLHTPSLASPLLLLLLWLLGGGVGAEGREDAELLVTVRGGRLRGIRLKTPGGPVSAFLGIPFAEPPMGPRRFLPPEPKQPWSGVVDATTFQSVCYQYVDTLYPGFEGTEMWNPNRELSEDCLYLNVWTPYPRPTSPTPVLVWIYGGGFYSGASSLDVYDGRFLVQAERTVLVSMNYRVGAFGFLALPGSREAPGNVGLLDQRLALQWVQENVAAFGGDPTSVTLFGESAGAASVGMHLLSPPSRGLFHRAVLQSGAPNGPWATVGMGEARRRATQLAHLVGCPPGGTGGNDTELVACLRTRPAQVLVNHEWHVLPQESVFRFSFVPVVDGDFLSDTPEALINAGDFHGLQVLVGVVKDEGSYFLVYGAPGFSKDNESLISRAEFLAGVRVGVP…
81	P32081	MLEGKVKWFNSEKGFGFIEVEGQDDVFVHFSAIQGEGFKTLEEGQAVSFEIVEGNRGPQAANVTKEA
82	Q15517	MGSSRAPWMGRVGGHGMMALLLAGLLLPGTLAKSIGTFSDPCKDPTRITSPNDPCLTGKGDSSGFSSYSGSSSSGSSISSARSSGGGSSGSSSGSSIAQGGSAGSFKPGTGYSQVSYSSGSGSSLQGASGSSQLGSSSSHSGNSGSHSGSSSSHSSSSSSFQFSSSSFQVGNGSALPTNDNSYRGILNPSQPGQSSSSSQTSGVSSSGQSVSSNQRPCSSDIPDSPCSGGPIVSHSGPYIPSSHSVSGGQRPVVVVVDQHGSGAPGVVQGPPCSNGGLPGKPCPPITSVDKSYGGYEVVGGSSDSYLVPGMTYSKGKIYPVGYFTKENPVKGSPGVPSFAAGPPISEGKYFSSNPIIPSQSAASSAIAFQPVGTGGVQLCGGGSTGSKGPCSPSSSRVP…
83	P01241	MATGSRTSLLLAFGLLCLPWLQEGSAFPTIPLSRLFDNAMLRAHRLHQLAFDTYQEFEEAYIPKEQKYSFLQNPQTSLCFSESIPTPSNREETQQKSNLELLRISLLLIQSWLEPVQFLRSVFANSLVYGASDSNVYDLLKDLEEGIQTLMGRLEDGSPRTGQIFKQTYSKFDTNSHNDDALLKNYGLLYCFRKDMDKVETFLRIVQCRSVEGSCGF
84	P02788	MKLVFLVLLFLGALGLCLAGRRRSVQWCAVSQPEATKCFQWQRNMRKVRGPPVSCIKRDSPIQCIQAIAENRADAVTLDGGFIYEAGLAPYKLRPVAAEVYGTERQPRTHYYAVAVVKKGGSFQLNELQGLKSCHTGLRRTAGWNVPIGTLRPFLNWTGPPEPIEAAVARFFSASCVPGADKGQFPNLCRLCAGTGENKCAFSSQEPYFSYSGAFKCLRDGAGDVAFIRESTVFEDLSDEAERDEYELLCPDNTRKPVDKFKDCHLARVPSHAVVARSVNGKEDAIWNLLRQAQEKFGKDKSPKFQLFGSPSGQKDLLFKDSAIGFSRVPPRIDSGLYLGSGYFTAIQNLRKSEEEVAARRARVVWCAVGEQELRKCNQWSGLSEGSVTCSSASTTEDC…
85	Q9UBU3	MPSPGTVCSLLLLGMLWLDLAMAGSSFLSPEHQRVQQRKESKKPPAKLQPRALAGWLRPEDGGQAEGAEDELEVRFNAPFDVGIKLSGVQYQQHSQALGKFLQDILWEEAKEAPADK
86	P61769	MSRSVALAVLALLSLSGLEAIQRTPKIQVYSRHPAENGKSNFLNCYVSGFHPSDIEVDLLKNGERIEKVEHSDLSFSKDWSFYLLYYTEFTPTEKDEYACRVNHVTLSQPKIVKWDRDM
87	P9WJG3	MIFKVGDTVVYPHHGAALVEAIETRTIKGEQKEYLVLKVAQGDLTVRVPAENAEYVGVRDVVGQEGLDKVFQVLRAPHTEEPTNWSRRYKANLEKLASGDVNKVAEVVRDLWRRDQERGLSAGEKRMLAKARQILVGELALAESTDDAKAETILDEVLAAAS
88	Q7K4Z4	MSKLRNLLPTIFGGKEAQNPTPVEGRLEKDAAPVDDNEPDNNNSGALALPSTAGTPTASSDLTESVLRELSDPNYNSMDVVHSANIPGTLSNVQTNNTMNVHSAQQQVVMNFSNANNLHFGSVYNFNQNLSACSSRKGSTSTAEESVASPDGKPRASATRKTVSIVAMMQSQEEPDVRLLDVVSTHLGEGWKQVMRDLGMSEGQIDQAIIDHQMHGNIREVIYQLLLQWIRSSADGVATVGRLTTLLWESQHRDCVQRMKLVWKALEKRKTNS
89	P10155	MEESVNQMQPLNEKQIANSQDGYVWQVTDMNRLHRFLCFGSEGGTYYIKEQKLGLENAEALIRLIEDGRGCEVIQEIKSFSQEGRTTKQEPMLFALAICSQCSDISTKQAAFKAVSEVCRIPTHLFTFIQFKKDLKESMKCGMWGRALRKAIADWYNEKGGMALALAVTKYKQRNGWSHKDLLRLSHLKPSSEGLAIVTKYITKGWKEVHELYKEKALSVETEKLLKYLEAVEKVKRTRDELEVIHLIEEHRLVREHLLTNHLKSKEVWKALLQEMPLTALLRNLGKMTANSVLEPGNSEVSLVCEKLCNEKLLKKARIHPFHILIALETYKTGHGLRGKLKWRPDEEILKALDAAFYKTFKTVEPTGKRFLLAVDVSASMNQRVLGSILNASTVAAAM…
90	P60852	MAGGSATTWGYPVALLLLVATLGLGRWLQPDPGLPGLRHSYDCGIKGMQLLVFPRPGQTLRFKVVDEFGNRFDVNNCSICYHWVTSRPQEPAVFSADYRGCHVLEKDGRFHLRVFMEAVLPNGRVDVAQDATLICPKPDPSRTLDSQLAPPAMFSVSTPQTLSFLPTSGHTSQGSGHAFPSPLDPGHSSVHPTPALPSPGPGPTLATLAQPHWGTLEHWDVNKRDYIGTHLSQEQCQVASGHLPCIVRRTSKEACQQAGCCYDNTREVPCYYGNTATVQCFRDGYFVLVVSQEMALTHRITLANIHLAYAPTSCSPTQHTEAFVVFYFPLTHCGTTMQVAGDQLIYENWLVSGIHIQKGPQGSITRDSTFQLHVRCVFNASDFLPIQASIFPPPSPAPM…
91	D2YW43	DPLLDINGNVVEASRDYYLVSVIGGAGGGGLTLYRGRNELCPLDVIQLSPDLHKGTRLRFAAYNNTSIIHEAVDLNVKFSTETSCNEPTVWRVDNYDPSRGKWFITTGGVEGNPGAQTLKNWFKLERVGTDQGTYEIVHCPSVCKSCVFLCNDVGVSYDYRRRLALTAGNERVFGVVIVPANEGSASCVS
92	P02846	VQNVFGVCRGGLGLKGLAAPACGCGGLGYEGLGYGALGYDGLGYGAGWAGPACGSYGGEGIGNVAVAGELPVAGTTAVAGQVPIIGAVDFCGRANAGGCVSIGGRCTGCGCGCGSSYPY
93	Q967R6	MSQSPQTVDQAISVKTDYEDNQQEHIPSNFEIFRRINALLDNSLEANNVSCSQSQSQQQQQQTQQQQQQQQQQQQQQHLQQVQQQQLLKQQQQQAQQQQIQQQLLQQQQQKQQLQQQQQQEQLQQQQLQLQQQLQQQLQHIQKEPSSHTYTPGPSPELQSVLNYANVPLSKSAAFNCNNSSSYSVGPTPVQSPVTPSPAASAVTVNSPSYGNFQLFGENAFDSTTPFQSDGTSQSHSRSLANDSDPMVVMSPGRDSIIPLSPTEKILYQNFLLSKQAQGENTALPPSPPHEIMPLSPLEKKLYSNLLSKHTQGMRAINSTSPLQTPLTPPRSPQEVLYASMPAAQVGESSSVIDMMSRMDLSGRNQQADYSGTLAFLDAHNVLRRRTPSSSRSRSVMER…
94	P0CK95	MNKKFKYKKSLLAAILSATLLAGCDGGGSGSSSDTPPVDSGTGSLPEVKPDPTPNPEPTPEPTPDPEPTPEPIPDPEPTPEPEPEPVPTKTGYLTLGGSQRVTGATCNGESSDGFTFKPGEDVTCVAGNTTIATFNTQSEAARSLRAVEKVSFSLEDAQELAGSDDKKSNAVSLVTSSNSCPANTEQVCLTFSSVIESKRFDSLYKQIDLAPEEFKKLVNEEVENNAATDKAPSTHTSPVVPVTTPGTKPDLNASFVSANAEQFYQYQPTEIILSEGRLVDSQGYGVAGVNYYTNSGRGVTGENGEFSFSWGETISFGIDTFELGSVRGNKSTIALTELGDEVRGANIDQLIHRYSTTGQNNTRVVPDDVRKVFAEYPNVINEIINLSLSNGATLGEGE…
95	P11657	MKVKKTYGFRKSKISKTLCGAVLGTVAAVSVAGQKVFADETTTTSDVDTKVVGTQTGNPATNLPEAQGSASKEAEQSQTKLERQMVHTIEVPKTDLDQAAKDAKSAGVNVVQDADVNKGTVKTPEEAVQKETEIKEDYTKQAEDIKKTTDQYKSDVAAHEAEVAKIKAKNQATKEQYEKDMAAHKAEVERINAANAASKTAYEAKLAQYQADLAAVQKTNAANQAAYQKALAAYQAELKRVQEANAAAKAAYDTAVAANNAKNTEIAAANEEIRKRNATAKAEYETKLAQYQAELKRVQEANAANEADYQAKLTAYQTELARVQKANADAKATYEAAVAANNAKNAALTAENTAIKQRNENAKATYEAALKQYEADLAAVKKANAANEADYQAKLTAYQ…
96	P04080	MMCGAPSATQPATAETQHIADQVRSQLEEKENKKFPVFKAVSFKSQVVAGTNYFIKVHVGDEDFVHLRVFQSLPHENKPLTLSNYQTNKAKHDELTYF
97	P54507	MGMKKKLSLGVASAALGLALVGGGTWAAFNDIKSKDATFASGTLDLSAKENSASVNLSNLKPGDKLTKDFQFENNGSLAIKEVLMALNYGDFKANGGSNTSPEDFLSQFEVTLLTVGKEGGNGYPKNIILDDANLKDLYLMSAKNDAAAAEKIKKQIDPKFLNASGKVNVATIDGKTAPEYDGVPKTPTDFDQVQMEIQFKDDKTKDEKGLMVQNKYQGNSIKLQFSFEATQWNGLTIKKDHTDKDGYVKENEKAHSEDKN
98	P16860	MDPQTAPSRALLLLLFLHLAFLGGRSHPLGSPGSASDLETSGLQEQRNHLQGKLSELQVEQTSLEPLQESPRPTGVWKSREVATEGIRGHRKMVLYTLRAPRSPKMVQGSGCFGRKMDRISSSSGLGCKVLRRH
99	Q02363	MKAFSPVRSVRKNSLSDHSLGISRSKTPVDDPMSLLYNMNDCYSKLKELVPSIPQNKKVSKMEILQHVIDYILDLQIALDSHPTIVSLHHQRPGQNQASRTPLTTLNTDISILSLQASEFPSELMSNDSKALCG
100	Q99972	MRFFCARCCSFGPEMPAVQLLLLACLVWDVGARTAQLRKANDQSGRCQYTFSVASPNESSCPEQSQAMSVIHNLQRDSSTQRLDLEATKARLSSLESLLHQLTLDQAARPQETQEGLQRELGTLRRERDQLETQTRELETAYSNLLRDKSVLEEEKKRLRQENENLARRLESSSQEVARLRRGQCPQTRDTARAVPPGSREVSTWNLDTLAFQELKSELTEVPASRILKESPSGYLRSGEGDTGCGELVWVGEPLTLRTAETITGKYGVWMRDPKPTYPYTQETTWRIDTVGTDVRQVFEYDLISQFMQGYPSKVHILPRPLESTGAVVYSGSLYFQGAESRTVIRYELNTETVKAEKEIPGAGYHGQFPYSWGGYTDIDLAVDEAGLWVIYSTDEAKG…
101	P07884	MLKGPLKGCLNMSKKVIVIAGTTGVGKSQLSIQLAQKFNGEVINSDSMQVYKDIPIITNKHPLQEREGIPHHVMNHVDWSEEYYSHRFETECMNAIEDIHRRGKIPIVVGGTHYYLQTLFNKRVDTKSSERKLTRKQLDILESTDPDVIYNTLVKCDPDIATKYHPNDYRRVQRMLEIYYKTGKKPSETFNEQKITLKFDTLFLWLYSKPEPLFQRLDDRVDDMLERGALQEIKQLYEYYSQNKFTPEQCENGVWQVIGFKEFLPWLTGKTDDNTVKLEDCIERMKTRTRQYAKRQVKWIKKMLIPDIKGDIYLLDATDLSQWDTNASQRAIAISNDFISNRPIKQERAPKALEELLSKGETTMKKLDDWTHYTCNVCRNADGKNVVAIGEKYWKIHLG…
102	P02489	MDVTIQHPWFKRTLGPFYPSRLFDQFFGEGLFEYDLLPFLSSTISPYYRQSLFRTVLDSGISEVRSDRDKFVIFLDVKHFSPEDLTVKVQDDFVEIHGKHNERQDDHGYISREFHRRYRLPSNVDQSALSCSLSADGMLTFCGPKIQTGLDATHAERAIPVSREEKPTSAPSS
103	P15703	MRFSTTLATAATALFFTASQVSAIGELAFNLGVKNNDGTCKSTSDYETELQALKSYTSTVKVYAASDCNTLQNLGPAAEAEGFTIFVGVWPTDDSHYAAEKAALQTYLPKIKESTVAGFLVGSEALYRNDLTASQLSDKINDVRSVVADISDSDGKSYSGKQVGTVDSWNVLVAGYNSAVIEASDFVMANAFSYWQGQTMQNASYSFFDDIMQALQVIQSTKGSTDITFWVGETGWPTDGTNFESSYPSVDNAKQFWKEGICSMRAWGVNVIVFEAFDEDWKPNTSGTSDVEKHWGVFTSSDNLKYSLDCDFS
104	P04002	MALSLFTVGQLIFLFWTMRITEASPDPAAKAAPAAAAAPAAAAPDTASDAAAAAALTAANAKAAAELTAANAAAAAAATARG
105	Q59L12	MLQQYTLLLIYLSVATAKTITGVFNSFNSLTWSNAATYNYKGPGTPTWNAVLGWSLDGTSASPGDTFTLNMPCVFKFTTSQTSVDLTAHGVKYATCQFQAGEEFMTFSTLTCTVSNTLTPSIKALGTVTLPLAFNVGGTGSSVDLEDSKCFTAGTNTVTFNDGGKKISINVDFERSNVDPKGYLTDSRVIPSLNKVSTLFVAPQCANGYTSGTMGFANTYGDVQIDCSNIHVGITKGLNDWNYPVSSESFSYTKTCSSNGIFITYKNVPAGYRPFVDAYISATDVNSYTLSYANEYTCAGGYWQRAPFTLRWTGYRNSDAGSNGIVIVATTRTVTDSTTAVTTLPFDPNRDKTKTIEILKPIPTTTITTSYVGVTTSYSTKTAPIGETATVIVDIPYHT…
106	Q5AC08	MLLKNILSVLAFALLIDAAPVKRSPGFVTLDFNVKRSLVDPDDPTVESKRSPLFLDLDPTKIPVDDTGRNDGVDKRGPVAVKLDNEIITYSADITVGSNNQKLSVIVDTGSSDLWIPDSKAICIPKWRGDRGDFCKNNGSYSPAASSTSKNLNTRFEIKYADGSYAKGNLYQDTVGIGGASVKNQLFANVWSTSAHKGILGIGFQANEATRTPYDNLPISLKKQGIIAKNAYSLFLNSPEASSGQIIFGGIDKAKYSGSLVELPITSDRTLSVGLRSVNVMGRNVNVNAGVLLDSGTTISYFTPSIARSIIYALGGQVHFDSAGNKAYVADCKTSGTVDFQFDKNLKISVPASEFLYQLYYTNGKPYPKCEIRVRESEDNILGDNFMRSAYIVYDLDDK…
107	Q13546	MQPDMSLNVIKMKSSDFLESAELDSGGFGKVSLCFHRTQGLMIMKTVYKGPNCIEHNEALLEEAKMMNRLRHSRVVKLLGVIIEEGKYSLVMEYMEKGNLMHVLKAEMSTPLSVKGRIILEIIEGMCYLHGKGVIHKDLKPENILVDNDFHIKIADLGLASFKMWSKLNNEEHNELREVDGTAKKNGGTLYYMAPEHLNDVNAKPTEKSDVYSFAVVLWAIFANKEPYENAICEQQLIMCIKSGNRPDVDDITEYCPREIISLMKLCWEANPEARPTFPGIEEKFRPFYLSQLEESVEEDVKSLKKEYSNENAVVKRMQSLQLDCVAVPSSRSNSATEQPGSLHSSQGLGMGPVEESWFAPSLEHPQEENEPSLQSKLQDEANYHLYGSRMDRQTKQQP…
108	P01189	MPRSCCSRSGALLLALLLQASMEVRGWCLESSQCQDLTTESNLLECIRACKPDLSAETPMFPGNGDEQPLTENPRKYVMGHFRWDRFGRRNSSSSGSSGAGQKREDVSAGEDCGPLPEGGPEPRSDGAKPGPREGKRSYSMEHFRWGKPVGKKRRPVKVYPNGAEDESAEAFPLEFKRELTGQRLREGDGPDGPADDGAGAQADLEHSLLVAAEKKDEGPYRMEHFRWGSPPKDKRYGGFMTSEKSQTPLVTLFKNAIIKNAYKKGE
109	Q9GNK5	MPFSNETEMSQCSNAKRRVNDPLTGPKNCSTSSTDSGVILNDNVAAFRPEKETKDRGTGEGQFQSKSEEKTESKRISVEHTVNITTENVGKTSSPAVSIRSTTISVVSIDDNAIDSSSIDSDSEAEAEDYTVQKLGHQVTYPPNSSHLRDLNQGLTVISRHVAPGEAAVPPPNPLEAGIVAKQILNGNLAVATPTSPAGGATQGIGSIALTNSTDVTFGDKHFYEGPVTIQQFLIDNRDKWKPGEGPAGGQDNPAFNGGPSTNGSAPGSKHEDPAQTPPICPFLPNTVGRKAVTVTVVFVTLTFLLGIVLATTTNLFGKTLNQSKIRDDDDYRQNIPINSTIDLDNIGGGLILRFVERQQWLAQPPQKEIPDLELPVGLVIALPTNSENCSTQAICVLR…
110	P01308	MALWMRLLPLLALLALWGPDPAAAFVNQHLCGSHLVEALYLVCGERGFFYTPKTRREAEDLQVGQVELGGGPGAGSLQPLALEGSLQKRGIVEQCCTSICSLYQLENYCN
111	P01275	MKSIYFVAGLFVMLVQGSWQRSLQDTEEKSRSFSASQADPLSDPDQMNEDKRHSQGTFTSDYSKYLDSRRAQDFVQWLMNTKRNRNNIAKRHDEFERHAEGTFTSDVSSYLEGQAAKEFIAWLVKGRGRRDFPEEVAIVEELGRRHADGSFSDEMNTILDNLAARDFINWLIQTKITDRK
112	P14621	MSTAQSLKSVDYEVFGRVQGVCFRMYTEDEARKIGVVGWVKNTSKGTVTGQVQGPEDKVNSMKSWLSKVGSPSSRIDRTNFSNEKTISKLEYSNFSIRY
