## Supplemental Table 5 for "Leveraging a large language model to predict protein phase transition: a physical, multiscale and interpretable approach"

### Sheet: unlabeled_seq_classification_A
	uniprot id	transition score	predicted phase
0	A0A1B0GVH7	2.46577	+Droplet drivers & +Amyloids
1	A0A7I2V532	2.27653	+Droplet drivers & +Amyloids
2	Q68DA7	0.0182303	+Droplet drivers & +Amyloids
3	Q49A92	-0.091023	+Droplet drivers & +Amyloids
4	K7EJI9	0.0755934	+Droplet drivers & +Amyloids
5	C9J7L4	-0.376913	+Droplet drivers & +Amyloids
6	P17900	0.21928	+Droplet drivers & +Amyloids
7	E9PEV4	-0.0349295	+Droplet drivers & +Amyloids
8	Q6MZZ7	1.8999	+Droplet drivers & +Amyloids
9	A7MD48	0.179461	+Droplet drivers & +Amyloids
10	A0A087X0R7	2.63313	+Droplet drivers & +Amyloids
11	I3L455	1.33627	+Droplet drivers & +Amyloids
12	I3L2E1	0.348653	+Droplet drivers & +Amyloids
13	A0A3B3ISB1	-0.0568126	+Droplet drivers & +Amyloids
14	C9JKR3	1.14696	+Droplet drivers & +Amyloids
15	Q6ZUJ8	1.32804	+Droplet drivers & +Amyloids
16	A0A7I2V2L7	-0.355114	+Droplet drivers & +Amyloids
17	K7EKG6	2.17131	+Droplet drivers & +Amyloids
18	A0A6I8PS08	0.073807	+Droplet drivers & +Amyloids
19	J3KT12	2.65341	+Droplet drivers & +Amyloids
20	O60861	2.61169	+Droplet drivers & +Amyloids
21	A0A5F9ZHS8	1.88028	+Droplet drivers & +Amyloids
22	A0A6I8PRR9	0.117832	+Droplet drivers & +Amyloids
23	A0A7I2YQ92	0.652001	+Droplet drivers & +Amyloids
24	Q9Y2Q0	0.227976	+Droplet drivers & +Amyloids
25	A0A494BZT4	2.50702	+Droplet drivers & +Amyloids
26	F5H3L1	0.195247	+Droplet drivers & +Amyloids
27	X6RBZ7	2.30261	+Droplet drivers & +Amyloids
28	Q02297	0.49346	+Droplet drivers & +Amyloids
29	H0YMP5	2.12364	+Droplet drivers & +Amyloids
30	H0YB76	0.175963	+Droplet drivers & +Amyloids
31	J3QLN6	0.240489	+Droplet drivers & +Amyloids
32	A0A1B0GUF7	0.0650258	+Droplet drivers & +Amyloids
33	A0A0B4J291	-0.386707	+Droplet drivers & +Amyloids
34	A0A7P0TB32	2.96249	+Droplet drivers & +Amyloids
35	I3L121	1.89994	+Droplet drivers & +Amyloids
36	C9J7T9	-0.35284	+Droplet drivers & +Amyloids
37	A0A7I2V4X5	0.20269	+Droplet drivers & +Amyloids
38	Q9Y3Q4	1.78611	+Droplet drivers & +Amyloids
39	K7ELU7	0.231778	+Droplet drivers & +Amyloids
40	A0A0B4J217	0.372964	+Droplet drivers & +Amyloids
41	H0YMK0	0.455356	+Droplet drivers & +Amyloids
42	J3KS47	2.15494	+Droplet drivers & +Amyloids
43	I3L257	-0.38051	+Droplet drivers & +Amyloids
44	A0A7P0TBJ6	0.960292	+Droplet drivers & +Amyloids
45	A0A5F9ZHU3	0.74828	+Droplet drivers & +Amyloids
46	Q14766	2.03696	+Droplet drivers & +Amyloids
47	J3KNW5	1.22209	+Droplet drivers & +Amyloids
48	C9J4D3	1.19679	+Droplet drivers & +Amyloids
49	K7EPF9	1.60231	+Droplet drivers & +Amyloids
50	A0A494C1F5	1.8956	+Droplet drivers & +Amyloids
51	A0A7P0T8T9	2.65575	+Droplet drivers & +Amyloids
52	A0A0S2Z4R7	0.413195	+Droplet drivers & +Amyloids
53	A0A7I2V314	0.334985	+Droplet drivers & +Amyloids
54	B3KN26	0.51683	+Droplet drivers & +Amyloids
55	K7EPR9	0.765521	+Droplet drivers & +Amyloids
56	H0YBA3	2.28425	+Droplet drivers & +Amyloids
57	A0A087WV50	0.261677	+Droplet drivers & +Amyloids
58	E7ERP7	0.0118873	+Droplet drivers & +Amyloids
59	E9PN84	0.450534	+Droplet drivers & +Amyloids
60	A0A087X0D5	0.133535	+Droplet drivers & +Amyloids
61	K7EJP8	1.71905	+Droplet drivers & +Amyloids
62	K7EKP8	1.45693	+Droplet drivers & +Amyloids
63	P35372	0.0100432	+Droplet drivers & +Amyloids
64	Q59FP8	-0.278333	+Droplet drivers & +Amyloids
65	A0A7I2V4H2	0.736483	+Droplet drivers & +Amyloids
66	Q92859	1.31197	+Droplet drivers & +Amyloids
67	C9JU32	0.978536	+Droplet drivers & +Amyloids
68	Q96AJ1	1.12647	+Droplet drivers & +Amyloids
69	E7EW71	0.0724187	+Droplet drivers & +Amyloids
70	Q7Z6K5	2.91529	+Droplet drivers & +Amyloids
71	A0A7I2YQX6	0.699572	+Droplet drivers & +Amyloids
72	E9PN60	0.475044	+Droplet drivers & +Amyloids
73	K7EKP1	0.400106	+Droplet drivers & +Amyloids
74	I3L0Z9	0.934873	+Droplet drivers & +Amyloids
75	A0A087WWI0	0.337512	+Droplet drivers & +Amyloids
76	A0A0A0MRQ6	2.84739	+Droplet drivers & +Amyloids
77	Q9Y243	1.68193	+Droplet drivers & +Amyloids
78	J3QS69	1.8437	+Droplet drivers & +Amyloids
79	P62508	1.68837	+Droplet drivers & +Amyloids
80	F8WAT5	0.983109	+Droplet drivers & +Amyloids
81	Q92692	-0.220594	+Droplet drivers & +Amyloids
82	J3QQP0	2.80663	+Droplet drivers & +Amyloids
83	P52333	0.0503626	+Droplet drivers & +Amyloids
84	Q6UXH8	1.61279	+Droplet drivers & +Amyloids
85	A0A494C054	2.49656	+Droplet drivers & +Amyloids
86	E9PKT6	0.288873	+Droplet drivers & +Amyloids
87	A0A7I2V3E8	2.20214	+Droplet drivers & +Amyloids
88	F8VZA4	1.33377	+Droplet drivers & +Amyloids
89	Q5W125	1.4177	+Droplet drivers & +Amyloids
90	A0A7I2YQE6	0.409466	+Droplet drivers & +Amyloids
91	B5ME80	1.49404	+Droplet drivers & +Amyloids
92	J3KTN0	0.00670874	+Droplet drivers & +Amyloids
93	J3QLH8	-0.15603	+Droplet drivers & +Amyloids
94	Q8WWT9	1.49539	+Droplet drivers & +Amyloids
95	C9J4A3	0.129862	+Droplet drivers & +Amyloids
96	Q9H4L4	2.88772	+Droplet drivers & +Amyloids
97	H0YMB5	0.463409	+Droplet drivers & +Amyloids
98	O96008	1.95022	+Droplet drivers & +Amyloids
99	H7C0I7	0.333928	+Droplet drivers & +Amyloids
100	P17927	0.430226	+Droplet drivers & +Amyloids
101	H0YMP8	0.0651747	+Droplet drivers & +Amyloids
102	Q9NWW6	0.271799	+Droplet drivers & +Amyloids
103	C9JTV9	0.219187	+Droplet drivers & +Amyloids
104	Q5VWI1	1.538	+Droplet drivers & +Amyloids
105	P02649	2.39624	+Droplet drivers & +Amyloids
106	Q8IY92	1.79618	+Droplet drivers & +Amyloids
107	A0A7I2YQL6	0.0911662	+Droplet drivers & +Amyloids
108	K7EKT4	1.87376	+Droplet drivers & +Amyloids
109	Q9BSF0	-0.373664	+Droplet drivers & +Amyloids
110	Q9NZG7	0.117539	+Droplet drivers & +Amyloids
111	J3KTB5	0.0888412	+Droplet drivers & +Amyloids
112	H3BLT9	2.17601	+Droplet drivers & +Amyloids
113	A0A494C1F8	1.96296	+Droplet drivers & +Amyloids
114	H7BZ15	1.83894	+Droplet drivers & +Amyloids
115	J3QKZ9	1.53034	+Droplet drivers & +Amyloids
116	A0A5K1VW74	2.13011	+Droplet drivers & +Amyloids
117	Q7RTR2	1.97653	+Droplet drivers & +Amyloids
118	Q8TF62	2.00844	+Droplet drivers & +Amyloids
119	A0A5F9ZGY0	1.50906	+Droplet drivers & +Amyloids
120	D6RA96	1.4612	+Droplet drivers & +Amyloids
121	Q8N2Q7	1.82443	+Droplet drivers & +Amyloids
122	B4DNS9	0.0981069	+Droplet drivers & +Amyloids
123	Q6UX71	2.04814	+Droplet drivers & +Amyloids
124	J3KTB1	-0.0525532	+Droplet drivers & +Amyloids
125	J3KS25	-0.326477	+Droplet drivers & +Amyloids
126	E5RGG9	1.13698	+Droplet drivers & +Amyloids
127	K7EJ57	2.95663	+Droplet drivers & +Amyloids
128	Q9P283	1.39887	+Droplet drivers & +Amyloids
129	A0A0A0MS68	2.43966	+Droplet drivers & +Amyloids
130	J3QRP5	1.46023	+Droplet drivers & +Amyloids
131	P26232	2.40919	+Droplet drivers & +Amyloids
132	A0A1B0GVS1	-0.0468184	+Droplet drivers & +Amyloids
133	Q92608	0.0105558	+Droplet drivers & +Amyloids
134	A0A590UJR9	2.76289	+Droplet drivers & +Amyloids
135	K7EQN6	2.50055	+Droplet drivers & +Amyloids
136	Q86UG4	2.47251	+Droplet drivers & +Amyloids
137	Q8N8U2	1.66995	+Droplet drivers & +Amyloids
138	H0YLJ1	0.1271	+Droplet drivers & +Amyloids
139	P60842	3.03209	+Droplet drivers & +Amyloids
140	J3QL36	0.322212	+Droplet drivers & +Amyloids
141	Q9NZ71	1.8901	+Droplet drivers & +Amyloids
142	A0A3B3IT43	1.82464	+Droplet drivers & +Amyloids
143	Q9UPP2	-0.0840832	+Droplet drivers & +Amyloids
144	Q9Y6X0	2.1834	+Droplet drivers & +Amyloids
145	J3QS26	2.45208	+Droplet drivers & +Amyloids
146	H0Y7L5	-0.142846	+Droplet drivers & +Amyloids
147	A0A3B3IRP9	1.50432	+Droplet drivers & +Amyloids
148	E5RJD9	2.5861	+Droplet drivers & +Amyloids
149	Q9UKV8	1.35162	+Droplet drivers & +Amyloids
150	O00154	0.884246	+Droplet drivers & +Amyloids
151	Q16828	2.82641	+Droplet drivers & +Amyloids
152	L0E130	1.02972	+Droplet drivers & +Amyloids
153	H0YKD8	2.13754	+Droplet drivers & +Amyloids
154	A0A3B3IRM7	0.129695	+Droplet drivers & +Amyloids
155	E5RFJ0	0.0383875	+Droplet drivers & +Amyloids
156	A0A8Q3WKU2	1.81777	+Droplet drivers & +Amyloids
157	A0A3B3IRL6	2.56247	+Droplet drivers & +Amyloids
158	A0A494C1G2	2.32826	+Droplet drivers & +Amyloids
159	J3QR64	0.95432	+Droplet drivers & +Amyloids
160	A0A087WZ24	0.271253	+Droplet drivers & +Amyloids
161	A0A7I2V4W0	-1.35325	-PT
162	A0A7I2V4N9	-1.04164	-PT
163	J3KSF5	-0.56371	-PT
164	P02654	-0.907625	-PT
165	I3L3S9	-0.642633	-PT
166	O75185	-1.46226	-PT
167	C9JS57	-1.85874	-PT
168	J3QRE4	-1.08464	-PT
169	A0A7I2YQH4	-0.583999	-PT
170	A0A7I2V563	-1.76222	-PT
171	P09668	-1.57034	-PT
172	J3QL43	-0.583063	-PT
173	C9J020	-0.514683	-PT
174	A0A7I2V2E4	-1.34363	-PT
175	K7ELM9	-0.746636	-PT
176	Q99784	-0.778833	-PT
177	A0A7I2V439	-2.08887	-PT
178	A0A7I2V3T9	-1.76128	-PT
179	I3L1J4	-1.62966	-PT
180	H0YL85	-2.07267	-PT
181	I3L0L1	-0.624064	-PT
182	H7BZ76	-0.446375	-PT
183	A0A8V8TLB5	-1.51189	-PT
184	A0A087WZ63	-0.702059	-PT
185	H0YLC1	-0.735998	-PT
186	A0A8Q3WL64	-1.56931	-PT
187	K7ERL3	-0.748124	-PT
188	K7EKG4	-1.55444	-PT
