## Supplemental Table 6 for "Leveraging a large language model to predict protein phase transition: a physical, multiscale and interpretable approach"

### Sheet: unlabeled_seq_classification_B
	uniprot id	transition score	predicted phase
0	A0A1B0GVH7	-0.121834	+Amyloids
1	A0A7I2V532	-0.368544	+Amyloids
2	Q49A92	0.502439	+Amyloids
3	K7EJI9	0.099435	+Amyloids
4	P17900	0.0300073	+Amyloids
5	A7MD48	-0.386394	+Amyloids
6	A0A087X0R7	-0.247649	+Amyloids
7	I3L2E1	0.124402	+Amyloids
8	A0A7I2V2L7	0.608349	+Amyloids
9	O60861	-0.230785	+Amyloids
10	A0A7I2YQ92	-0.354745	+Amyloids
11	Q9Y2Q0	0.555133	+Amyloids
12	X6RBZ7	0.0436936	+Amyloids
13	H0YMP5	-0.0450039	+Amyloids
14	A0A1B0GUF7	0.0169182	+Amyloids
15	A0A0B4J291	0.0924951	+Amyloids
16	I3L121	0.27442	+Amyloids
17	A0A7I2V4X5	0.093794	+Amyloids
18	Q9Y3Q4	0.0849771	+Amyloids
19	K7ELU7	-0.154871	+Amyloids
20	Q14766	-0.403271	+Amyloids
21	A0A0S2Z4R7	0.113808	+Amyloids
22	B3KN26	0.242378	+Amyloids
23	E7ERP7	1.12072	+Amyloids
24	P35372	-0.0306234	+Amyloids
25	A0A7I2V4H2	-0.362956	+Amyloids
26	A0A7I2YQX6	0.510061	+Amyloids
27	E9PN60	0.128294	+Amyloids
28	I3L0Z9	-0.228898	+Amyloids
29	Q9Y243	-0.200024	+Amyloids
30	J3QS69	0.040616	+Amyloids
31	P62508	0.0800425	+Amyloids
32	E9PKT6	-0.29362	+Amyloids
33	A0A7I2V3E8	-0.125771	+Amyloids
34	Q5W125	-0.219639	+Amyloids
35	A0A7I2YQE6	-0.148599	+Amyloids
36	B5ME80	0.229693	+Amyloids
37	J3KTN0	-0.367809	+Amyloids
38	H7C0I7	-0.284565	+Amyloids
39	P17927	0.0501794	+Amyloids
40	Q9NWW6	-0.34349	+Amyloids
41	C9JTV9	0.479559	+Amyloids
42	K7EKT4	0.0877207	+Amyloids
43	H3BLT9	0.210678	+Amyloids
44	A0A494C1F8	0.175061	+Amyloids
45	J3QKZ9	0.588293	+Amyloids
46	A0A5K1VW74	-0.114927	+Amyloids
47	Q8TF62	0.230569	+Amyloids
48	D6RA96	0.0906298	+Amyloids
49	Q8N2Q7	-0.190868	+Amyloids
50	Q6UX71	-0.369377	+Amyloids
51	E5RGG9	1.09923	+Amyloids
52	Q9P283	0.348261	+Amyloids
53	J3QL36	0.168686	+Amyloids
54	Q9UPP2	-0.0443216	+Amyloids
55	Q9Y6X0	0.27614	+Amyloids
56	H0Y7L5	-0.109708	+Amyloids
57	A0A3B3IRP9	0.140616	+Amyloids
58	Q16828	-0.202438	+Amyloids
59	L0E130	0.213292	+Amyloids
60	A0A087WZ24	0.0908617	+Amyloids
61	Q68DA7	-0.595363	+Droplet drivers
62	C9J7L4	-0.554276	+Droplet drivers
63	E9PEV4	-1.09244	+Droplet drivers
64	Q6MZZ7	-0.877255	+Droplet drivers
65	I3L455	-0.690105	+Droplet drivers
66	A0A3B3ISB1	-0.441462	+Droplet drivers
67	C9JKR3	-0.887474	+Droplet drivers
68	Q6ZUJ8	-1.63327	+Droplet drivers
69	K7EKG6	-1.99917	+Droplet drivers
70	A0A6I8PS08	-1.02046	+Droplet drivers
71	J3KT12	-1.19939	+Droplet drivers
72	A0A5F9ZHS8	-0.438587	+Droplet drivers
73	A0A6I8PRR9	-1.15844	+Droplet drivers
74	A0A494BZT4	-0.830939	+Droplet drivers
75	F5H3L1	-0.864456	+Droplet drivers
76	Q02297	-0.40576	+Droplet drivers
77	H0YB76	-1.05304	+Droplet drivers
78	J3QLN6	-0.621065	+Droplet drivers
79	A0A7P0TB32	-1.19884	+Droplet drivers
80	C9J7T9	-0.808968	+Droplet drivers
81	A0A0B4J217	-0.860258	+Droplet drivers
82	H0YMK0	-0.610524	+Droplet drivers
83	J3KS47	-2.01897	+Droplet drivers
84	I3L257	-0.594767	+Droplet drivers
85	A0A7P0TBJ6	-0.789963	+Droplet drivers
86	A0A5F9ZHU3	-0.58179	+Droplet drivers
87	J3KNW5	-0.51791	+Droplet drivers
88	C9J4D3	-0.906884	+Droplet drivers
89	K7EPF9	-1.51761	+Droplet drivers
90	A0A494C1F5	-1.39854	+Droplet drivers
91	A0A7P0T8T9	-1.49445	+Droplet drivers
92	A0A7I2V314	-0.934029	+Droplet drivers
93	K7EPR9	-1.27392	+Droplet drivers
94	H0YBA3	-1.30153	+Droplet drivers
95	A0A087WV50	-1.1258	+Droplet drivers
96	E9PN84	-0.890648	+Droplet drivers
97	A0A087X0D5	-1.07524	+Droplet drivers
98	K7EJP8	-0.528298	+Droplet drivers
99	K7EKP8	-1.36195	+Droplet drivers
100	Q59FP8	-0.548748	+Droplet drivers
101	Q92859	-1.58053	+Droplet drivers
102	C9JU32	-0.771472	+Droplet drivers
103	Q96AJ1	-1.55417	+Droplet drivers
104	E7EW71	-1.05245	+Droplet drivers
105	Q7Z6K5	-1.29143	+Droplet drivers
106	K7EKP1	-0.863684	+Droplet drivers
107	A0A087WWI0	-1.04925	+Droplet drivers
108	A0A0A0MRQ6	-1.62837	+Droplet drivers
109	F8WAT5	-0.767361	+Droplet drivers
110	Q92692	-0.749337	+Droplet drivers
111	J3QQP0	-1.47869	+Droplet drivers
112	P52333	-1.17396	+Droplet drivers
113	Q6UXH8	-1.47558	+Droplet drivers
114	A0A494C054	-0.670401	+Droplet drivers
115	F8VZA4	-0.41778	+Droplet drivers
116	J3QLH8	-0.870806	+Droplet drivers
117	Q8WWT9	-1.62399	+Droplet drivers
118	C9J4A3	-1.05193	+Droplet drivers
119	Q9H4L4	-1.56807	+Droplet drivers
120	H0YMB5	-0.486642	+Droplet drivers
121	O96008	-1.59163	+Droplet drivers
122	H0YMP8	-0.800799	+Droplet drivers
123	Q5VWI1	-1.29068	+Droplet drivers
124	P02649	-1.01041	+Droplet drivers
125	Q8IY92	-1.11144	+Droplet drivers
126	A0A7I2YQL6	-1.11142	+Droplet drivers
127	Q9BSF0	-0.905629	+Droplet drivers
128	Q9NZG7	-0.909361	+Droplet drivers
129	J3KTB5	-0.506488	+Droplet drivers
130	H7BZ15	-2.00445	+Droplet drivers
131	Q7RTR2	-1.44045	+Droplet drivers
132	A0A5F9ZGY0	-1.00836	+Droplet drivers
133	B4DNS9	-0.794864	+Droplet drivers
134	J3KTB1	-1.05429	+Droplet drivers
135	J3KS25	-0.783352	+Droplet drivers
136	K7EJ57	-0.982467	+Droplet drivers
137	A0A0A0MS68	-1.71023	+Droplet drivers
138	J3QRP5	-1.34356	+Droplet drivers
139	P26232	-0.962263	+Droplet drivers
140	A0A1B0GVS1	-0.502237	+Droplet drivers
141	Q92608	-0.577595	+Droplet drivers
142	A0A590UJR9	-1.72722	+Droplet drivers
143	K7EQN6	-2.00487	+Droplet drivers
144	Q86UG4	-0.483045	+Droplet drivers
145	Q8N8U2	-1.31672	+Droplet drivers
146	H0YLJ1	-1.12851	+Droplet drivers
147	P60842	-0.837915	+Droplet drivers
148	Q9NZ71	-1.69931	+Droplet drivers
149	A0A3B3IT43	-1.09512	+Droplet drivers
150	J3QS26	-2.21996	+Droplet drivers
151	E5RJD9	-1.7942	+Droplet drivers
152	Q9UKV8	-0.876993	+Droplet drivers
153	O00154	-1.31865	+Droplet drivers
154	H0YKD8	-1.62256	+Droplet drivers
155	A0A3B3IRM7	-0.970146	+Droplet drivers
156	E5RFJ0	-1.02588	+Droplet drivers
157	A0A8Q3WKU2	-0.583439	+Droplet drivers
158	A0A3B3IRL6	-0.953518	+Droplet drivers
159	A0A494C1G2	-2.26479	+Droplet drivers
160	J3QR64	-1.13021	+Droplet drivers
