## Supplemental Table 7 for "Leveraging a large language model to predict protein phase transition: a physical, multiscale and interpretable approach"

	Mutation name	Classification task	Combined transition score	Combined Predicted label	Predicted label RF	Predicted label LLM
0	WT	A	1.141682968924085	0	0	0
1	GM60	A	1.8802810130968686	0	0	0
2	GM76	A	1.4789620252603786	0	0	0
3	GM1	A	1.4331760240972993	0	0	0
4	GM74	A	1.7575705828956962	0	0	0
5	GM29	A	1.4451652131550128	0	0	0
6	GM34	A	1.2816147464776024	0	0	0
7	GM23	A	1.7688647913836328	0	0	0
8	GM72	A	1.781661590992941	0	0	0
9	GM22	A	1.7519332713110027	0	0	0
10	GM19	A	1.7593929887590896	0	0	0
11	GM36	A	1.6399519494301442	0	0	0
12	GM71	A	1.7481721204434197	0	0	0
13	GM35	A	0.8794808403124292	0	1	0
14	GM21	A	1.159710643411545	0	0	0
15	GM18	A	1.8254127779256442	0	0	0
16	GM79	A	1.776489790598012	0	0	0
17	GM8	A	1.7839829898034725	0	0	0
18	GM57	A	1.400233030655208	0	0	0
19	GM13	A	1.7497876262472296	0	0	0
20	GM20	A	1.7930182284701144	0	0	0
21	GM54	A	1.7951873354302719	0	0	0
22	GM55	A	1.7588827154776563	0	0	0
23	GM33	A	1.7747302967341354	0	0	0
24	GM12	A	1.7458436742981975	0	0	0
25	GM16	A	1.7907530915386047	0	0	0
26	GM50	A	1.7789732107632328	0	0	0
27	GM9	A	1.6958684764920446	0	0	0
28	GM15	A	1.6333564910105596	0	0	0
29	GM11	A	1.8167813369423207	0	0	0
30	GM77	A	1.6324803360571556	0	0	0
31	GM4	A	1.8456741534735717	0	0	0
32	GM14	A	1.816744199491365	0	0	0
33	GM43	A	1.7763962159805642	0	0	0
34	GM7	A	1.583415016198639	0	0	0
35	GM3	A	1.708857136403297	0	0	0
36	GM6	A	1.731263010688443	0	0	0
