## Supplemental Table 8 for "Leveraging a large language model to predict protein phase transition: a physical, multiscale and interpretable approach"

	Mutation name	Classification task	Combined transition score	Combined Predicted label	Predicted label RF	Predicted label LLM
0	WT	B	0.09543887841490292	0	0	1
1	GM60	B	-0.10784368153882766	0	0	1
2	GM76	B	0.08794725139044507	0	0	1
3	GM1	B	0.08534196539165124	0	0	1
4	GM74	B	0.09725660767969035	0	0	1
5	GM29	B	0.12308228568805185	0	0	1
6	GM34	B	0.01787403704433013	0	0	1
7	GM23	B	0.09910029736288092	0	0	1
8	GM72	B	-0.0637713038993424	0	0	1
9	GM22	B	0.033515492339930196	0	0	1
10	GM19	B	0.09933885966999798	0	0	1
11	GM36	B	0.07168119527193871	0	0	1
12	GM71	B	0.09015506936686471	0	0	1
13	GM35	B	0.22688924139890143	0	0	1
14	GM21	B	0.0829825847053123	0	0	1
15	GM18	B	-0.03412151830688133	0	0	1
16	GM79	B	-0.11598486205804683	0	0	1
17	GM8	B	-0.0722196483224088	0	0	1
18	GM57	B	0.10717515120669936	0	0	1
19	GM13	B	-0.2566341224278887	0	0	1
20	GM20	B	-0.3101328774606385	0	0	1
21	GM54	B	-0.284036536574449	0	0	1
22	GM55	B	-0.01593569984008756	0	0	1
23	GM33	B	-0.3870495526536455	0	0	1
24	GM12	B	-0.29384943138726927	0	0	1
25	GM16	B	-0.2387600732858814	0	0	1
26	GM50	B	-0.30362024496938556	0	0	1
27	GM9	B	-0.2721575384953966	0	0	1
28	GM15	B	-0.34824260045322186	0	0	1
29	GM11	B	-0.12347648079144771	0	0	1
30	GM77	B	-0.2544131697977072	0	0	1
31	GM4	B	-0.3444005714310692	0	0	1
32	GM14	B	0.013639419642848162	0	0	1
33	GM43	B	-0.33850689410972085	0	0	1
34	GM7	B	-0.25662773292952906	0	0	1
35	GM3	B	-0.384073468268165	0	0	1
36	GM6	B	-0.2841874973742443	0	0	1
