## Supplemental Table 9 for "Leveraging a large language model to predict protein phase transition: a physical, multiscale and interpretable approach"

APP_TF_network
tf	baseMean	log2FoldChange	lfcSE	stat	pvalue	padj
ARNT2	6862.15785341277	-0.0849634108025761	0.0271034733545224	-3.13477943181771	0.0017198337065793	0.0140002703939828
CTCF	820.400873960328	0.0435374899458031	0.0174123539920105	2.50037932641273	0.0124060390604867	0.0517969315724634
CXXC4	396.353057731423	-0.0044381643432405	0.035740658901314	-0.124176903271288	0.901175209199712	0.945117255547921
ELK3	139.625659943235	0.0276229675175225	0.0558827463845415	0.494302254356699	0.621092733270441	0.758263623227861
EN1	0.96394504412481	0.0450481366229338	0.152841878663345	0.294736868042289	0.768194896930827	0.864558837351885
FOXC1	198.843338802929	0.0721068418319545	0.054895872350793	1.31352028384176	0.189007690542493	0.342251832075221
GLI4	330.337357159066	0.171973311828613	0.059193350373593	2.90528092671254	0.0036692360820075	0.0225822196510199
JUN	2180.48089816097	-0.0623130177114847	0.047276867830486	-1.31804454421371	0.187488736906253	0.340212260425325
LHX9	1.39032430144865	-0.493187835067953	0.163981224032857	-3.00758722821299	0.0026333054045801	0.0182917098063237
MSX1	199.158390674096	0.255945596560445	0.0631979533763778	4.04990324664711	5.12388133188003E-05	0.0015231901777497
MYC	69.3640237644202	-0.0913010685326723	0.0550998042403599	-1.65701257547836	0.0975169326578714	0.217137164746541
NFATC3	381.327264625273	-0.013793441678234	0.0477965227206645	-0.288586719139518	0.772897659881536	0.867557599961587
NFIL3	239.963603587771	0.0320089162182181	0.0544132809439898	0.588255581411576	0.556360755223376	0.707638943840916
NOBOX	0.396252964251329	-0.128951407076482	0.191774487866153	-0.672411687869983	0.501321644109532	0.662125088710737
NR3C2	626.028229299036	-0.119459225669046	0.0484926692961969	-2.46344916464342	0.0137607407511286	0.0556303704123651
OTX1	72.9982071094946	0.125971180199541	0.0464823685261215	2.71008522572918	0.0067265921533391	0.0340176739450017
PBX1	1947.75141507167	-0.120466970140491	0.0373528910839427	-3.22510431307089	0.0012592677661617	0.0114084525119443
PRRX2	6.38377935390126	0.0069272554518726	0.0880556216745768	0.0786690880165877	0.93729583344282	0.964502123580354
RAX2	5.61301663191216	0.311690454263401	0.11776309235055	2.64675840318101	0.0081267389923598	0.0389073241648035
RUNX2	67.9613664066793	-0.0367477970252759	0.0450626766181957	-0.81548189728343	0.414796522558857	0.582989095164022
SHOX	0.243747203887775	0.20578572523515	0.277547011395335	0.741444572581006	0.458423927287111	0.623461503648482
SHOX2	1.79213419735613	-0.118942763953317	0.140251407126221	-0.848068239673868	0.396399968160268	0.566085023746343
SOX4	329.996007728213	0.1296427251958	0.0557901126455593	2.32375808271682	0.0201384635043011	0.0725311120101918
SOX8	1632.98600260793	0.168758354422053	0.0453088067996477	3.72462588053334	0.0001956050893491	0.0034886289647003
SP1	628.789391844383	0.0282630621478723	0.0391113717104887	0.722630296811934	0.469907049574781	0.634067196837474
STAT1	1004.19509601614	-0.147334050525938	0.0508525717071512	-2.89727826105635	0.0037641572533142	0.0229222098936014
TBP	177.697408234153	-0.0408028396242395	0.0193860194810882	-2.10475593837323	0.0353125584209909	0.105771082093382
TFAP2A	7.78625194918641	0.251409937993026	0.0752625720097125	3.34043776713586	0.0008364642512771	0.0086496192952775
TSHZ1	921.388861733154	0.0128143998529807	0.0342215089236153	0.374454553759837	0.708066162049639	0.823700809134265
VENTX	22.2850362235712	0.216127119873287	0.0787535231407336	2.7443485859936	0.006063111738346	0.0316600751844758
VEZF1	600.866917598634	0.0969914951117034	0.0374120589977646	2.59251957016049	0.0095275760509235	0.0433619801834444
ZBED3	244.100807034959	0.130143271813326	0.0337951639313688	3.8509436461862	0.0001176635742041	0.0025780371738718
ZBTB38	1343.83891194923	-0.0589045284897965	0.0547853697531882	-1.07518720335676	0.282290923468945	0.449007341652009
ZBTB7B	499.534931501066	0.242686304955853	0.0426892525806271	5.68495090181052	1.30850246572454E-08	3.70009228235826E-06
ZGPAT	89.4454661326368	0.0778298825781884	0.0559443318092003	1.39120229094217	0.164164092747128	0.311487616750654
ZIC1	532.847190717329	0.0622361181755464	0.0532712516890605	1.1682871380386	0.242690961710406	0.406305743566754
ZNF18	153.526613329169	-0.0402904282759109	0.0285779257358744	-1.40984438997732	0.158585636009635	0.303887004230451
ZNF528	388.242476404575	-0.0550102319389415	0.0363592771204331	-1.5129627510671	0.130289120778745	0.265370872278344
ZNF649	103.797871317237	-0.0663311776263586	0.0448738179585498	-1.47817102809547	0.139362006446564	0.278483825426797
ZNF750	0.785792997153564	0.0661716191326826	0.16828984009518	0.393200320918111	0.694171532707358	0.813543875666164
