## Supplemental Table 10 for "Leveraging a large language model to predict protein phase transition: a physical, multiscale and interpretable approach"

MAPT_TF_network
tf	baseMean	log2FoldChange	lfcSE	stat	pvalue	padj
BACH1	290.830287060899	-0.13835441349796	0.069924610059773	-1.97862259624604	0.0478585136211812	0.131206556713171
CENPB	2711.17398874614	0.221752722147675	0.0509871569458494	4.34918782357657	1.36642645660135E-05	0.0006315076511828
ELF4	30.6851362614404	0.0087833741457024	0.0578010726883173	0.151958670266646	0.879219533359061	0.931897739149967
HAND2	0.386916440265249	0.0709516469794581	0.177558914105883	0.399594958871779	0.689454870045848	0.810427452032324
MESP1	277.176874137034	0.0017357487102476	0.0636194267054407	0.0272833126630364	0.978233766480502	0.988212252673909
NEUROG2	4.25867647304739	-0.0974148344303217	0.0866448942877219	-1.1242997666641	0.26088587733587	0.425770980066473
OLIG1	2679.17962256738	0.269041779981941	0.0613095411322934	4.38825303554962	1.14264788747788E-05	0.0005485659428775
OLIG2	895.960614167533	0.0972210253103385	0.0478348026876573	2.03243286995776	0.0421098533014874	0.120093116269225
PEG3	4392.16713597582	-0.180242638972534	0.0431467456946168	-4.17743299224122	2.94817475957683E-05	0.0010711701626462
POU3F4	24.126897577587	-0.025017180975725	0.0750500449062213	-0.333339986764634	0.738877658582337	0.845637502535196
POU5F1B	3.63737692567854	0.125911804977997	0.0805767003889049	1.56263292453378	0.118138959473857	0.247847271110207
THRB	2065.80515314366	-0.0930296495301623	0.0357141114004074	-2.60484290053206	0.0091916394372666	0.0421618377424736
ZBTB4	3899.15019730788	-0.0520787162069952	0.0283376843830382	-1.83779011379516	0.0660933389736335	0.164957323985029
ZNF273	504.976904904633	-0.0767013550062896	0.0409915924459964	-1.87114845824393	0.0613245065069894	0.156434357119905
